# Genetic basis and dual adaptive role of floral pigmentation in sunflowers

**DOI:** 10.1101/2021.06.26.449999

**Authors:** Marco Todesco, Natalia Bercovich, Amy Kim, Ivana Imerovski, Gregory L. Owens, Óscar Dorado Ruiz, Srinidhi V. Holalu, Lufiani L. Madilao, Mojtaba Jahani, Jean-Sébastien Légaré, Benjamin K. Blackman, Loren H. Rieseberg

**Affiliations:** Department of Botany and Biodiversity Research Centre, University of British Columbia, Vancouver, British Columbia, Canada; Department of Biology, University of Victoria, Victoria, British Columbia, Canada; Department of Plant and Microbial Biology, University of California, Berkeley, Berkeley, California, USA; Michael Smith Laboratory and Wine Research Centre, University of British Columbia, Vancouver, British Columbia, Canada

## Abstract

Variation in floral displays, both between and within species, has been long known to be shaped by the mutualistic interactions that plants establish with their pollinators. However, increasing evidence suggests that abiotic selection pressures influence floral diversity as well. Here we analyze the genetic and environmental factors that underlie patterns of floral pigmentation in wild sunflowers. While sunflower inflorescences appear invariably yellow to the human eye, they display extreme diversity for patterns of ultraviolet pigmentation, which are visible to most pollinators. We show that this diversity is largely controlled by cis-regulatory variation at a single MYB transcription factor, HaMYB111, through accumulation of UV-absorbing flavonol glycosides. As expected, different patterns of ultraviolet pigments in flowers have a strong effect on pollinator preferences. However, variation for floral ultraviolet patterns is also associated with environmental variables, especially relative humidity, across populations of wild sunflowers. Larger ultraviolet patterns, which are found in drier environments, limit transpiration, therefore reducing water loss. The dual role of floral UV patterns in pollination attraction and abiotic responses reveals the complex adaptive balance underlying the evolution of floral traits.
