## Supplementary material for "Genetic basis and dual adaptive role of floral pigmentation in sunflowers": Figure 1 - source data 1

### Sheet: Populations
Figure 1 - source data 1: Population used in this study, average LUVp values and environmental variables.
Population_name	Population_AKA	Species	Subsp	Accession_nr	Vaucer	Herbarium	Country	State/Province	Latitude	Longitude	Elevation (m)	LUVp_common_garden_2016	LUVp_common_garden_2019	Mean_LUVp_2016_2019	MAT	MWMT	MCMT	TD	Tave_sm	MAP	MSP	PPT_sm	AHM	SHM	MAR	Rad_sm	Eref	Eref_sm	CMD	CMD_sm	RH	RH_sm	UV_annual_mean	UV_highest_month	UV_sm
ANN_01	DB_1794	Helianthus annuus	annuus	PI 695647	1794	IND	United States	California	38.5654	-121.638	6	0.734204	0.79583	0.765017	16	24.3	7.2	17.1	23.4	461	22	6	56.6	1121	16.9	26.6	1331	589	1029	583	56	46	3057.35	5917.6	15120.6
ANN_02	DB_1796	Helianthus annuus	annuus	PI 695648	1796	IND	United States	California	36.595	-120.758	295	0.771034	0.736821	0.753928	15.7	24.9	7.5	17.4	23.5	227	17	3	113.3	1501.9	18.1	26.9	1449	626	1223	623	50	43	3358.36	6168.76	16226.1
ANN_03	DB_1797	Helianthus annuus	annuus	PI 695649	1797	IND	United States	California	36.2454	-120.317	295	0.932214	0.949631	0.940922	16.5	26.5	7.2	19.3	25.1	218	16	2	121.9	1681.4	18.3	27.1	1452	624	1239	622	53	47	3421.28	6072.56	16548.3
ANN_04	DB_1798	Helianthus annuus	annuus	PI 695650	1798	IND	United States	California	34.7509	-119.072	1560	0.74996	0.784756	0.767358	10.5	19.8	3.2	16.6	18.3	564	32	7	36.3	623.1	18.9	25.9	1295	560	950	553	45	40	3671.11	6236.75	17429.4
ANN_05	DB_1799	Helianthus annuus	annuus	PI 695651	1799	IND	United States	California	33.6928	-116.184	-14	0.673523	0.713246	0.693385	22.4	33	12.3	20.8	31.6	78	23	14	415.8	1407.6	19.3	26.5	1801	697	1724	684	50	53	3750.05	6199.65	17223.1
ANN_06	DB_1800	Helianthus annuus	annuus	PI 695652	1800	IND	United States	California	34.2498	-117.451	738	0.680086	0.748458	0.714272	16.1	24.6	9.6	15	22.9	674	55	14	38.8	447.9	18.1	25.3	1383	562	946	548	56	52	3713.54	6281.25	17382.8
ANN_07	DB_1802	Helianthus annuus	annuus	PI 695653	1802	IND	United States	California	38.7892	-119.936	2330	0.856601	0.838208	0.847405	4.6	14.4	-2.9	17.3	12.9	1051	158	74	13.9	91.2	17.4	27.1	727	391	418	315	54	53	3596.94	6610.03	17623.9
ANN_08	DB_1803	Helianthus annuus	annuus	PI 695654	1803	IND	United States	California	38.6772	-119.739	1710	0.776047	NA	0.776047	7.4	17.9	-1.1	19	16.3	653	108	55	26.6	165.1	16.6	25.9	1030	500	712	444	45	42	3680.87	6640.09	17801
ANN_09	DB_1804	Helianthus annuus	annuus	PI 695655	1804	IND	United States	California	37.4332	-118.406	1270	0.789632	0.964058	0.876845	13.5	24.9	3.3	21.7	23.5	120	25	13	195.6	1013.3	19.4	27.4	1475	649	1354	636	40	39	3628.07	6376.47	17513.5
ANN_10	DB_1805	Helianthus annuus	annuus	PI 695656	1805	IND	United States	California	37.1735	-118.279	1205	0.914374	0.986647	0.95051	14.3	26	3.9	22.1	24.4	135	27	15	179.4	962.7	18.5	26.6	1460	638	1323	622	44	43	3441.06	6145.04	16715.2
ANN_11	DB_1806	Helianthus annuus	annuus	PI 695657	1806	IND	United States	Arizona	35.1957	-114.067	1030	0.865588	0.885198	0.875393	16.5	28.3	6.1	22.1	26.7	266	99	62	99.8	285.5	20	27	1424	592	1160	530	54	55	3727.54	6466.66	17732.1
ANN_12	DB_1807	Helianthus annuus	annuus	PI 695658	1807	IND	United States	Arizona	35.2533	-112.134	2115	0.794713	0.687423	0.741068	8.3	19.5	-1.7	21.2	17.9	536	222	158	34.1	87.6	18.9	25.6	1109	511	674	352	45	47	3484.59	6185.42	16445.5
ANN_13	DB_1811	Helianthus annuus	annuus	PI 695661	1811	IND	United States	Arizona	34.7506	-112.017	1005	0.534494	NA	0.534494	16.4	28.1	5.9	22.2	26.5	328	157	106	80.4	178.6	17.9	24.4	1560	642	1233	536	47	49	3584.33	6194.13	16790
ANN_14	DB_1813	Helianthus annuus	annuus		1813	IND	United States	Arizona	36.1086	-111.242	1410	0.822997	NA	0.822997	13.2	26.3	0	26.3	24.7	155	68	39	149.5	384.2	17.9	24.8	1329	596	1185	557	49	50	3567.58	6250.57	16889.2
ANN_15	DB_1815	Helianthus annuus	annuus	PI 695665	1815	IND	United States	Arizona	35.0385	-110.735	1515	0.851811	0.936495	0.894153	12.6	25.5	-0.5	26	23.9	201	106	74	112.4	241.6	18.7	25.2	1334	589	1143	515	48	50	3675.5	6410.07	17245.6
ANN_16	DB_1817	Helianthus annuus	annuus	PI 695667	1817	IND	United States	New Mexico	35.4004	-108.236	2180	0.915989	0.958745	0.937367	8.3	20.1	-3	23.2	18.7	323	170	119	56.5	118.3	19	25.5	1070	512	813	393	45	49	3525.37	6195.32	16318.7
ANN_17	DB_1818	Helianthus annuus	annuus	PI 695668	1818	IND	United States	New Mexico	35.245	-107.686	2425	0.824977	0.906619	0.865798	8.1	18.9	-2.2	21.1	17.7	355	204	143	50.8	92.5	19.5	26.3	1017	487	720	345	50	50	3681.35	6287.82	17069.9
ANN_18	DB_1820	Helianthus annuus	annuus	PI 695670	1820	IND	United States	New Mexico	36.0731	-104.289	1810	0.892061	0.92515	0.908605	10.7	22.1	-0.5	22.7	20.9	391	288	202	52.9	76.9	18.6	25.2	1200	523	816	321	47	52	3509.42	5996.82	16574.2
ANN_19	DB_1822	Helianthus annuus	annuus	PI 695672	1822	IND	United States	New Mexico	36.7268	-104.019	2090	0.966639	1	0.98332	8.9	20.1	-1.5	21.7	18.8	413	319	213	45.7	63	18.2	25	1071	489	677	276	47	52	3402.24	5793.59	15879.2
ANN_20	DB_1827	Helianthus annuus	annuus	PI 695677	1827	IND	United States	Colorado	38.4437	-107.629	2390	0.832339	0.907313	0.869826	6.2	18.5	-5.3	23.8	16.9	402	175	102	40.2	105.8	18.6	25.9	849	458	566	356	50	51	4008.85	7024.23	19179
ANN_21	DB_1828	Helianthus annuus	annuus	PI 695678	1828	IND	United States	Colorado	38.91	-108.374	1525	0.641699	0.702629	0.672164	10.7	24.5	-3.9	28.5	22.7	260	111	59	79.7	221.8	17	25.1	1118	542	890	482	52	52	3211.87	5722.41	15336.1
ANN_22	DB_1829	Helianthus annuus	annuus	PI 695679	1829	IND	United States	Colorado	39.0067	-108.464	1460	0.707068	NA	0.707068	11.1	25.2	-3.8	29	23.4	221	99	53	95.5	255.7	17.6	25.6	1138	550	942	498	52	52	3216.19	5847.36	15557.2
ANN_23	DB_1830	Helianthus annuus	annuus	PI 695680	1830	IND	United States	Nevada	40.6626	-116.239	1790	0.640024	0.67146	0.655742	8.7	22.2	-2.6	24.8	20	290	106	50	64.3	209.3	17	26.1	924	483	713	433	56	53	2981.26	5863.22	15098.1
ANN_24	DB_1831	Helianthus annuus	annuus		1831	IND	United States	Nevada	39.4889	-119.995	1540	0.840187	0.815585	0.827886	8.3	19.3	-1	20.3	17.6	474	81	37	38.6	238.7	16.4	26.1	1051	512	802	475	47	43	3217.04	6212.88	16082.2
ANN_25	DB_1838	Helianthus annuus	annuus	PI 695682	1838	IND	United States	Nevada	36.7965	-114.098	480	0.494557	NA	0.494557	18.4	31.3	6.5	24.7	29.8	153	57	40	185.5	550.9	18.3	25.8	1635	699	1480	658	47	47	3523.25	6258.13	16994.5
ANN_26	DB_1839	Helianthus annuus	annuus	PI 695683	1839	IND	United States	Utah	37.1373	-113.513	875	0.398779	0.475443	0.437111	16.3	29.3	4.2	25.1	27.6	203	65	40	129.3	449.5	18.1	25.7	1472	639	1268	598	50	50	3430.91	6026.43	16545.2
ANN_27	DB_1841	Helianthus annuus	annuus	PI 695685	1841	IND	United States	Utah	37.1314	-112.566	1660	0.881489	0.860631	0.87106	10.7	22.9	-0.5	23.4	21.3	375	130	83	55.2	176	17.7	25.2	1202	550	871	468	48	48	3439.27	6164.06	16560
ANN_28	DB_1843	Helianthus annuus	annuus	PI 695687	1843	IND	United States	Utah	38.2165	-112.648	1840	0.725731	NA	0.725731	8.8	21.5	-2.7	24.2	19.8	315	137	84	59.7	157.6	17.1	25.2	1048	525	799	441	47	47	3271.38	6092.2	16191.8
ANN_29	DB_1844	Helianthus annuus	annuus	PI 695688	1844	IND	United States	Utah	39.5501	-112.357	1465	0.712265	0.776276	0.74427	9.8	24.1	-3.8	27.9	22	254	106	55	77.7	227.8	17	25.7	1114	570	912	515	47	45	3208.77	6014.58	15983.7
ANN_30	DB_1845	Helianthus annuus	annuus	PI 695689	1845	IND	United States	Utah	39.7148	-112.207	1590	0.649086	NA	0.649086	9	23.2	-4	27.2	21.1	287	117	60	66.2	198.2	16.7	25.4	1061	547	834	487	48	46	3102.5	5862.17	15539.2
ANN_31	DB_1846	Helianthus annuus	annuus	PI 695690	1846	IND	United States	Utah	40.1781	-111.651	1380	0.568716	NA	0.568716	10.3	24	-2.9	26.9	22	445	157	73	45.7	152.2	16.4	25.2	1091	541	735	468	53	49	3069.35	5794.85	15340.2
ANN_32	DB_1847	Helianthus annuus	annuus	PI 695691	1847	IND	United States	Utah	41.4852	-112.056	1295	0.800199	0.966922	0.88356	9.6	23.8	-4.3	28.1	21.8	524	176	77	37.4	135.3	16	25.5	992	519	628	442	55	51	2903.59	5887.88	15031.5
ANN_33	DB_1848	Helianthus annuus	annuus	PI 695692	1848	IND	United States	Utah	40.7711	-112.15	1295	0.605651	NA	0.605651	11	25.4	-2.1	27.5	23.2	366	142	68	57.3	178.6	16.7	25.9	999	504	682	436	61	57	2949.47	5863.26	15100.6
ANN_34	DB_1849	Helianthus annuus	annuus	PI 695693	1849	IND	United States	Utah	40.6915	-112.264	1295	0.530479	NA	0.530479	10.7	25.1	-2.1	27.2	22.9	430	161	74	48.3	156.1	15.8	25.4	1001	506	635	432	60	56	2943.19	5771.83	14860.4
ANN_35	DB_1851	Helianthus annuus	annuus	PI 695695	1851	IND	United States	Utah	40.5127	-109.519	1670	0.757743	NA	0.757743	7.6	22.2	-8.3	30.5	20.3	217	99	51	80.8	225.3	17	25.3	1032	532	850	482	47	46	2917.32	5592.04	14565
ANN_36	DB_1852	Helianthus annuus	annuus	PI 695696	1852	IND	United States	Wyoming	41.7743	-107.459	2040	0.752157	0.778818	0.765488	5.5	19.4	-7	26.3	17.5	240	121	70	64.7	160	16	24.3	821	475	655	405	50	47	2917.11	5620.14	14706.5
ANN_37	DB_1854	Helianthus annuus	annuus	PI 695698	1854	IND	United States	Colorado	40.4868	-105.096	1550	0.76528	0.825455	0.795368	8.7	21.6	-3.3	24.8	20	373	214	114	50.1	100.9	15.6	22.9	979	491	643	378	48	52	2856.28	5230.77	14067.2
ANN_38	DB_1861	Helianthus annuus	annuus	PI 695705	1861	IND	United States	Kansas	38.4412	-98.6323	555	0.56832	NA	0.56832	13	27.1	-1.4	28.5	25.6	636	403	252	36.2	67.1	16	23.5	1154	528	532	276	56	60	2955.18	5491.61	14734
ANN_39	DB_1864	Helianthus annuus	annuus	PI 695708	1864	IND	United States	Kansas	37.4591	-97.9179	445	0.460704	0.510769	0.485736	14	27.7	-0.3	27.9	26.3	717	435	263	33.5	63.6	15.9	23.2	1189	539	489	275	58	60	3025.67	5692.13	14828
ANN_40	DB_1866	Helianthus annuus	annuus	PI 695710	1866	IND	United States	Kansas	37.2333	-98.6646	555	0.480918	0.555263	0.518091	14	27.6	0	27.6	26.2	653	401	243	36.8	68.8	16.1	23.5	1236	555	596	312	54	58	3088.04	5650.9	15230.5
ANN_41	DB_1871	Helianthus annuus	annuus	PI 695715	1871	IND	United States	Oklahoma	36.8087	-98.2224	355	0.520569	NA	0.520569	15	28.5	0.9	27.6	27.1	703	413	238	35.5	69	16	23.1	1279	557	576	318	57	60	3015.72	5568.99	14792.1
ANN_42	DB_1875	Helianthus annuus	annuus	PI 695719	1875	IND	United States	Texas	32.9222	-97.3655	235	0.420083	0.459954	0.440019	18.3	29.3	6.3	23	28.4	863	406	201	32.8	72.1	16.5	23.1	1388	555	528	355	62	64	3387.46	5710.02	15340.7
ANN_43	DB_1876	Helianthus annuus	texanus	PI 695720	1876	IND	United States	Texas	29.7331	-97.6557	145	0.268187	0.253973	0.26108	20.2	29.1	9.9	19.3	28.5	893	428	210	33.9	68	15.9	22.3	1517	568	625	359	62	64	3695.04	5853.05	16297.6
ANN_44	DB_1880	Helianthus annuus	texanus	PI 695724	1880	IND	United States	Texas	29.0519	-99.0181	215	0.195851	0.214712	0.205281	20.9	29.2	10.6	18.6	28.8	672	345	187	46	84.6	16.7	23.2	1597	588	925	401	61	63	3862.91	5986.94	16805.5
ANN_45	DB_1881	Helianthus annuus	texanus	PI 695725	1881	IND	United States	Texas	28.6308	-100.119	210	0.214122	0.244622	0.229372	21.4	29.8	10.9	18.9	29.4	551	312	164	57.1	95.6	17	23.5	1641	597	1091	433	60	63	4028.36	6171.71	17334.5
ANN_46	DB_1919	Helianthus annuus	annuus	PI 695726	1919	IND	United States	California	33.9232	-116.864	690	0.697922	0.759748	0.728835	16.7	25.4	9.7	15.7	23.9	417	59	24	63.9	427.7	18.6	25.7	1494	612	1102	589	52	47	3787.33	6407.32	17864.3
ANN_47	DB_1920	Helianthus annuus	annuus	PI 695727	1920	IND	United States	Arizona	32.7316	-111.538	475	0.364925	0.420742	0.392833	20.9	32.3	10.4	21.9	30.9	265	103	74	116.6	314.6	19.5	25.3	1763	679	1498	606	50	54	3978.3	6488.52	18023.5
ANN_50	DB_1927	Helianthus annuus	annuus	PI 695734	1927	IND	United States	New Mexico	32.1794	-108.385	1370	0.714871	0.861768	0.788319	15.3	26.1	4.9	21.2	25.1	293	173	129	86.3	151.5	19.9	25.5	1556	611	1262	482	46	51	4098.95	6560.12	18438.1
ANN_51	DB_1938	Helianthus annuus	annuus	PI 695745	1938	IND	United States	New Mexico	32.1288	-106.674	1170	0.874924	0.831806	0.853365	16.7	27.5	5.9	21.6	26.6	220	142	100	121.3	193.1	19.5	25.6	1574	609	1354	510	49	55	4122.64	6713.65	18530.7
ANN_52	DB_1941	Helianthus annuus	annuus	PI 695748	1941	IND	United States	Texas	31.1331	-104.02	1140	0.363883	0.491323	0.427603	16.9	26.5	6.3	20.2	26	349	244	141	77.1	108.4	19.1	25.1	1584	606	1235	465	50	54	4005.35	6375.61	17315.9
ANN_53	DB_1942	Helianthus annuus	annuus	PI 695749	1942	IND	United States	Texas	31.0395	-103.137	880	0.426697	0.472063	0.44938	18	27.9	6.8	21.2	27.3	339	219	112	82.5	127.4	19	25.2	1613	607	1273	495	51	57	3934.38	6177.15	17079.2
ANN_54	DB_1951	Helianthus annuus	texanus	PI 695758	1951	IND	United States	Texas	29.1136	-97.3984	90	0.234478	0.281037	0.257758	21	29.3	11	18.3	28.7	869	450	213	35.6	65	15.8	22.2	1547	566	679	354	63	65	3719.68	5868.96	16280.7
ANN_55	DB_1954	Helianthus annuus	texanus	PI 695761	1954	IND	United States	Texas	28.6606	-96.5835	0	0.204646	0.196173	0.200409	21.3	29	11.8	17.2	28.6	1055	568	295	29.7	51	NA	NA	1340	464	333	170	71	76	3826.06	6029.55	16752.5
ANN_56	DB_1956	Helianthus annuus	texanus	PI 695763	1956	IND	United States	Texas	28.0885	-97.0601	1	0.27596	NA	0.27596	21.6	28.8	12.2	16.6	28.4	856	479	230	36.9	60.2	NA	NA	1235	416	416	187	76	81	3948.93	6071.87	17111.1
ANN_57	DB_1968	Helianthus annuus	texanus	PI 695774	1968	IND	United States	Texas	27.6385	-97.2453	1	0.266519	0.248583	0.257551	22.1	29.1	13	16.1	28.7	807	464	223	39.9	62.7	NA	NA	1198	406	443	183	78	82	4133.06	6278.55	17809.6
ANN_58	DB_1973	Helianthus annuus	texanus	PI 695778	1973	IND	United States	Texas	28.2417	-97.6744	35	0.180088	NA	0.180088	21.8	29.5	12.4	17.2	29	781	463	238	40.7	63.8	NA	22.4	1564	560	783	322	64	67	3796.49	5891.64	16463.9
ANN_59	DB_1976	Helianthus annuus	texanus	PI 695780	1976	IND	United States	Texas	26.5025	-97.7718	12	0.188599	0.194572	0.191585	22.8	29.2	14.3	14.9	28.8	681	437	206	48.1	66.8	16.7	22.4	1622	557	941	352	65	67	4063.29	6089.69	17140.3
ANN_60	DB_1981	Helianthus annuus	texanus	PI 695784	1981	IND	United States	Texas	27.2852	-97.6673	1	0.20185	NA	0.20185	22.2	28.9	13.2	15.7	28.5	680	411	210	47.3	70.4	NA	NA	1522	523	842	313	67	70	4026.81	6127.2	17302.6
ANN_61	DB_1990	Helianthus annuus	texanus	PI 695789	1990	IND	United States	Texas	27.7765	-97.668	20	0.200294	0.260397	0.230346	21.9	29.4	12.4	17	28.8	756	455	236	42.2	64.6	NA	22.6	1510	531	754	295	67	70	3896.83	6004.61	16793.9
ANN_62	DB_2157, IA1W	Helianthus annuus	annuus	NA	2157	IND	United States	Iowa	42.2484	-96.0587	325	0.569045	0.520659	0.544852	9.4	24.4	-7.4	31.8	22.9	724	466	284	26.8	52.4	14.1	21.6	936	469	274	186	57	61	2468.46	4994.63	12770.5
ANN_63	DB_2156, IA2W	Helianthus annuus	annuus	NA	2156	IND	United States	Iowa	41.0465	-95.8229	293	0.678488	0.728923	0.703705	10.8	25.3	-5.4	30.7	23.9	810	521	314	25.7	48.6	14.3	21.6	971	477	227	163	58	62	2544.6	4976.61	13116.3
ANN_64	DB_2154, KS1W	Helianthus annuus	annuus	NA	2154	IND	United States	Kansas	39.6889	-99.0661	543	0.540751	0.51423	0.527491	11.3	26.2	-3.8	30.1	24.6	611	401	235	34.9	65.4	15.6	23.4	1068	529	500	294	52	57	2843.85	5473.42	14315.7
ANN_65	DB_2153, KS2W	Helianthus annuus	annuus	NA	2153	IND	United States	Kansas	39.8281	-99.9072	706	0.721378	0.696315	0.708846	10.9	25.6	-3.6	29.1	23.9	594	407	249	35.2	62.7	15.9	23.7	1052	520	488	271	52	57	2892.21	5590.03	14808
ANN_66	DB_2166, MB1W	Helianthus annuus	annuus	NA	2166	UBC	Canada	Manitoba	49.2965	-100.409	505	0.53343	0.673209	0.603319	2.7	19.4	-17.1	36.5	18.1	468	315	211	27.2	61.7	12.8	20.9	674	397	297	186	55	57	1878.17	4352.62	10548.6
ANN_67	DB_2155, MO1W	Helianthus annuus	annuus	NA	2155	IND	United States	Missouri	40.077	-94.8687	320	0.553323	0.580418	0.566871	11.1	25.1	-4.4	29.5	23.7	923	571	341	22.9	44	14.7	21.9	965	469	161	128	60	63	2604.72	5123.98	13389.7
ANN_68	DB_2162, ND1W	Helianthus annuus	annuus	PI 695799	2162	IND	United States	North Dakota	47.2426	-101.043	525	0.800075	0.78132	0.790698	5.2	21.6	-13	34.5	19.9	428	300	199	35.5	71.9	13.2	21.5	756	439	385	240	54	55	2087.58	4664.66	11404.4
ANN_69	DB_2160, SD1W	Helianthus annuus	annuus	NA	2160	IND	United States	South Dakota	44.501	-100.072	546	0.711145	0.726195	0.71867	7.6	24	-9.7	33.6	22.1	460	306	197	38.2	78.3	14.2	22.4	873	485	477	288	52	55	2376.6	5178.92	12728.8
ANN_70	DB_2158, SD2W	Helianthus annuus	annuus	NA	2158	IND	United States	South Dakota	42.8228	-96.7859	374	0.524906	NA	0.524906	8.9	24.5	-8.3	32.8	22.9	644	420	263	29.4	58.3	14.2	21.8	933	476	336	214	56	59	2367.88	4955.23	12328.4
ANN_71	DB_2168, SK1W	Helianthus annuus	annuus	NA	2168	UBC	Canada	Saskatchewan	49.2318	-102.988	585	0.580022	0.697365	0.638694	3.7	20.1	-15	35.1	18.6	417	277	179	32.8	72.6	13.1	21.5	678	399	346	220	57	58	1971.72	4579.06	10814.4
1883	DB_1883	Helianthus annuus	texanus	NA	1883	IND	Mexico	Coahuila	27.0258	-102.102	815	NA	0.194937	0.194937	21	27.8	12.3	15.5	27.7	237	152	83	130.6	182.8	NA	NA	1751	602	1513	519	56	60	4543.56	6482.94	18541.6
1890	DB_1890	Helianthus annuus	texanus	NA	1890	IND	Mexico	Coahuila	26.299	-102.678	860	NA	0.151551	0.151551	21.5	28	12.9	15.1	28	197	140	85	160.3	199.7	NA	NA	1803	611	1608	527	56	60	4691.4	6583.49	19197
1893	DB_1893	Helianthus annuus	texanus	NA	1893	IND	Mexico	Chihuahua	27.0589	-104.795	1390	NA	0.270414	0.270414	18.6	25.4	9.9	15.5	25.4	349	284	199	82	89.4	NA	NA	1783	604	1434	405	48	55	4679.14	6820.04	19428.9
1895	DB_1895	Helianthus annuus	annuus	NA	1895	IND	Mexico	Chihuahua	28.8321	-107.745	1920	NA	0.775485	0.775485	13.8	21.5	6.1	15.4	21.1	493	369	283	48.3	58.3	NA	NA	1556	540	1062	257	44	54	4378.89	6397.42	18422.1
1912	DB_1912	Helianthus annuus	annuus	NA	1912	IND	Mexico	Chihuahua	30.1776	-106.86	1340	NA	0.659245	0.659245	17.2	25.9	8.1	17.9	25.5	258	193	135	105.6	134.8	NA	NA	1691	629	1432	494	47	51	4263.63	6612.77	18394.8
2139	DB_2139	Helianthus annuus	annuus	PI 695790	2139	IND	United States	Oregon	43.7877	-117.692	800	NA	0.646973	0.646973	9.7	22.7	-2.5	25.2	20.8	268	93	54	73.6	243.7	NA	24.6	1057	535	860	482	50	44	2626.79	5766.35	13505.5
2144	DB_2144	Helianthus annuus	annuus	PI 695790	2144	IND	United States	Idaho	45.3236	-116.351	710	NA	0.585488	0.585488	9.5	21.8	-1.8	23.6	20.1	375	155	84	52	141.1	13.1	22.7	975	506	672	422	54	46	2363.3	5350.83	12341.4
2145	DB_2145	Helianthus annuus	annuus	NA	2145	IND	United States	Montana	47.4198	-114.834	770	NA	0.717395	0.717395	8	20.2	-3.6	23.8	18.8	469	193	111	38.3	104.5	13.3	22.4	864	475	552	365	56	46	2185.59	5139.05	11646.8
2149	DB_2149	Helianthus annuus	annuus	NA	2149	IND	United States	Wyoming	44.2105	-107.736	1260	NA	0.789771	0.789771	7.4	22.7	-8.3	31	20.7	210	126	64	83	180.4	15.2	24	963	512	779	448	47	47	2640.55	5369.05	13824.3
2174	DB_2174	Helianthus annuus	annuus	NA	2174	IND	United States	Washington	46.642	-118.859	285	NA	0.760337	0.760337	10.9	22.6	-0.7	23.3	21.2	209	56	26	100.1	407.6	14.5	24.7	969	489	810	463	58	50	2254.68	4978.53	12220.4
AMES-2	AMES 33885	Helianthus annuus	annuus	AMES 33885	NA	NA	United States	North Dakota	47.6465	-101.748	600	NA	0.769431	0.769431	4.5	20.8	-13.7	34.5	19.2	423	299	200	34.2	69.6	13.1	21.6	723	423	358	223	54	56	2064.55	4790.87	11367.1
AMES-3	AMES 34244	Helianthus annuus	annuus	AMES 34244	NA	NA	United States	Oregon	44.619	-120.142	923	NA	0.750585	0.750585	9.3	19.7	-0.2	20	18.3	324	134	76	59.5	147.5	16.2	25.9	936	466	666	390	56	48	2460.46	5506.4	12841.6
PI-10	ANN-1259	Helianthus annuus	annuus	PI 468479	NA	NA	United States	Texas	35.2219	-101.448	1060	NA	0.830241	0.830241	13.9	25.9	1.8	24.1	24.7	529	370	239	45.3	70.2	17.9	25.1	1311	539	783	300	53	58	3469.23	6086.24	16259.4
PI-12	ANN-1285	Helianthus annuus	annuus	PI 468498	NA	NA	United States	Texas	33.5975	-95.8625	185	NA	0.481783	0.481783	17.3	28.3	5.2	23.1	27.5	1102	501	240	24.8	56.4	16.2	22.8	1351	542	362	303	61	64	3213.21	5406.46	14868.2
PI-13	ANN-1393	Helianthus annuus	annuus	PI 468553	NA	NA	United States	New Mexico	32.8886	-105.174	1630	NA	0.737646	0.737646	13.3	23	3.6	19.3	22.1	373	266	189	62.5	86.4	19.5	25.7	1370	540	999	351	50	54	3804.01	5997.67	16622.5
PI-14	ANN-1529	Helianthus annuus	annuus	PI 468632	NA	NA	United States	Oklahoma	35.2578	-96.9364	925	NA	0.420053	0.420053	16.1	28.1	3.2	24.9	27	982	546	299	26.6	51.5	19.2	24.5	1302	540	329	241	59	63	3135.25	5584.94	14770.3
PI-15	1995	Helianthus annuus	annuus	PI 531030	NA	NA	United States	Idaho	44.1333	-111.45	1680	NA	0.717903	0.717903	4.7	17.9	-8.2	26.1	16.2	495	196	105	29.6	91.5	14.8	24	765	444	493	338	50	47	2584.39	5715.4	13552.7
PI-16	ANN-2093	Helianthus annuus	annuus	PI 547168	NA	NA	United States	Illinois	40.05	-91.15	210	NA	0.547469	0.547469	11.3	24.8	-4.1	28.9	23.6	965	524	306	22	47.4	13.9	21.3	939	458	174	152	63	65	2575.38	5052.72	13256.4
PI-17	ANN 2121	Helianthus annuus	annuus	PI 586818	NA	NA	United States	Montana	46.3333	-105.833	750	NA	0.704074	0.704074	7.6	23.6	-8.6	32.3	21.6	339	223	136	51.9	106	13.9	22.6	906	490	602	353	50	51	2268.63	5052.06	12125.4
PI-18	ANN 2137	Helianthus annuus	annuus	PI 586829	NA	NA	United States	Wyoming	43.6667	-106.25	1385	NA	0.777642	0.777642	7.5	22	-5.9	27.9	19.9	338	194	102	51.7	113.1	15.1	24.2	926	492	626	390	49	49	2628.59	5505.62	13681.7
PI-19	ANN-2295	Helianthus annuus	annuus	PI 592305	NA	NA	Canada	Alberta	51.6486	-113.076	821	NA	0.673647	0.673647	3.2	17.2	-12.9	30.1	16.2	396	270	181	33.5	63.7	13.3	21.8	627	366	318	185	55	56	1754.62	4257.99	9924.59
PI-20	ANN-2298	Helianthus annuus	annuus	PI 592308	NA	NA	Canada	Alberta	49.465	-112.596	972	NA	0.580658	0.580658	5	17.9	-9.2	27.1	16.8	415	247	161	36.1	72.4	13.7	22.7	669	391	361	230	55	55	1986.09	4686.59	10936.4
PI-21		Helianthus annuus	annuus	PI 592312	NA	NA	Canada	Saskatchewan	49.9617	-107.757	888	NA	0.648965	0.648965	3.5	18	-13.1	31.2	16.8	357	228	147	37.8	79	14	22.8	650	385	383	238	56	55	1926.99	4696.28	10625.6
PI-24	ANN-1139	Helianthus annuus	annuus	PI 649810	NA	NA	United States	Texas	30.9814	-94.8261	72	NA	0.329992	0.329992	19	28	8.6	19.3	27.4	1293	568	288	22.4	49.2	15.7	21.7	1458	549	355	261	61	64	3439.78	5453.5	15305.7
PI-26	ANN-2507	Helianthus annuus	annuus	PI 649857	NA	NA	United States	Wyoming	41.6586	-105.029	1752	NA	0.82214	0.82214	7.6	20.6	-3.5	24.1	18.8	388	240	146	45.3	85.8	15.6	23.6	925	479	576	333	50	50	2758.9	5284.54	13658.8
PI-27	ANN 1238	Helianthus annuus	annuus	PI 659440	NA	NA	United States	Nebraska	41.2105	-101.649	955	NA	0.79363	0.79363	9.7	24.2	-4.3	28.5	22.4	470	312	184	41.9	77.5	15.2	23.5	1009	508	575	324	50	54	2829.95	5534.65	14503.2
PI-29	ANN-2642	Helianthus annuus	annuus	PI 664746	NA	NA	United States	Missouri	40.2406	-94.4117	276	NA	0.53474	0.53474	11.2	25.2	-4.5	29.6	23.8	926	565	331	22.9	44.5	14.3	21.5	966	469	172	138	60	63	2580.4	4976.08	13184.7
PI-30	ANN-2671	Helianthus annuus	annuus	PI 664770	NA	NA	United States	Kansas	37.3275	-95.7872	303	NA	0.501604	0.501604	13.7	26.6	-0.4	26.9	25.3	994	565	312	23.9	47	15.3	22.4	1155	511	242	199	58	62	2964.92	5428.46	14524.7
PI-31	Eubank 1	Helianthus annuus	annuus	PI 664808	NA	NA	United States	Arkansas	35.7568	-90.014	70	NA	0.523376	0.523376	15.5	27	2.5	24.6	26.1	1272	488	260	20.1	55.4	15.1	21.9	1215	505	297	246	63	65	2991.46	5318.1	14468.7
PI-32	Eubank 2	Helianthus annuus	annuus	PI 664809	NA	NA	United States	Mississippi	33.5521	-91.1062	42	NA	0.324523	0.324523	17.2	27.5	5.4	22.2	26.8	1348	477	261	20.2	57.7	15.6	22.3	1311	517	335	256	63	66	3250.83	5576.4	15186.8
PI-33	20080030	Helianthus annuus	annuus	PI 673220	NA	NA	United States	Nebraska	40.8518	-96.736	380	NA	0.72867	0.72867	10.6	25.4	-5.5	30.9	23.9	738	472	281	27.9	53.9	14.7	21.9	953	471	274	190	59	63	2579.46	5116.61	13333.9
PI-34	HEAN3-SOSMT-060-INDIANBUTTE-06	Helianthus annuus	annuus	PI 673221	NA	NA	United States	Montana	47.53	-108.796	910	NA	0.923641	0.923641	7.2	22.1	-7.9	30	20.2	353	242	142	48.9	91.5	13.9	22.9	793	453	494	311	53	53	2194.42	5000.6	11813.8
PI-35	HEAN3-SOS_OR030-166-10	Helianthus annuus	annuus	PI 673223	NA	NA	United States	Oregon	44.4971	-117.32	962	NA	0.699459	0.699459	9.1	22.1	-3	25.1	20.1	343	115	64	55.6	192.7	15.5	25.1	910	475	684	412	60	52	2552.91	5569.9	13352.1
PI-36	ANN-2755	Helianthus annuus	annuus	PI 673241	NA	NA	United States	New Mexico	34.1423	-105.676	2055	NA	0.783467	0.783467	9.8	20.3	-0.2	20.5	19.2	377	232	162	52.5	87.2	19.4	25.7	1144	492	784	330	51	54	3743.99	6229.77	17063
PI-37	CSST-1	Helianthus annuus	annuus	PI 673264	NA	NA	United States	Texas	30.3805	-96.068	79	NA	0.341636	0.341636	19.8	28.8	9.3	19.5	28.1	1041	461	221	28.6	62.4	15.4	21.5	1466	554	500	333	63	65	3545.72	5708.65	15906.7
PI-39	LBBT-1	Helianthus annuus	annuus	PI 673272	NA	NA	United States	Texas	33.8243	-101.884	1010	NA	0.855802	0.855802	14.9	26	3.3	22.7	25.1	486	339	205	51.2	76.6	18.5	25.3	1404	560	917	355	51	57	3657	6373.01	16960.2
PI-4	A-1617	Helianthus annuus	annuus	PI 413168	NA	NA	United States	Texas	30.5667	-100.643	648	NA	0.548905	0.548905	18.2	27.8	7.4	20.4	27.2	569	332	176	49.6	83.9	16.7	24	1555	582	987	407	55	60	3926.59	6351.84	17193.3
PI-40	ANN-2782	Helianthus annuus	annuus	PI 673279	NA	NA	United States	California	41.4783	-122.348	1066	NA	0.859684	0.859684	9.9	20.1	1	19.2	18.7	716	90	38	27.7	223.5	16	25.9	1067	506	694	468	53	45	2860.22	5981.4	14854.7
PI-6	ANN-527	Helianthus annuus	annuus	PI 435481	NA	NA	United States	New Mexico	35.1553	-103.157	1225	NA	0.831415	0.831415	14.2	26.1	2.5	23.6	25	414	293	192	58.5	89	18.2	25.2	1378	568	964	376	50	55	3608.9	6384.21	17076.6
PI-7	ANN-874	Helianthus annuus	annuus	PI 435613	NA	NA	United States	Kentucky	36.6667	-86.5	220	NA	0.505584	0.505584	14	25.2	1	24.1	24.3	1289	525	310	18.6	48	14.5	20.9	1161	487	226	177	62	64	2834.53	5129.53	13797.5
PI-9	ANN-1200	Helianthus annuus	annuus	PI 468475	NA	NA	United States	Texas	34.7017	-100.186	532	NA	0.537683	0.537683	16.5	28.9	3.7	25.2	27.7	566	357	192	46.9	80.8	17.6	24.5	1420	585	854	394	54	59	3443.1	5914.34	15914.9
PET_01	DB_1808	Helianthus petiolaris	fallax	PI 695659	1808	IND	United States	Arizona	35.1371	-111.642	2140	0.418009			7.9	19.4	-2.5	21.8	17.7	580	222	151	30.8	87.2	18.9	25.3	1049	503	634	352	45	47	3541.46	6427.65	16709
PET_02	DB_1810	Helianthus petiolaris	fallax	PI 695660	1810	IND	United States	Arizona	34.917	-111.91	1445	0.292185			13.5	24.7	3.4	21.3	23.1	440	175	116	53.4	141	19.2	25.4	1394	586	955	471	48	49	3564.41	6226.61	16761.6
PET_03	DB_1812	Helianthus petiolaris	fallax	PI 695662	1812	IND	United States	Arizona	35.3312	-111.541	2075	0.422236			8.4	20	-2.2	22.2	18.4	448	204	144	41.1	98.3	19.2	25.5	1144	531	771	387	43	45	3455.68	6259.43	16231.6
PET_04	DB_1814	Helianthus petiolaris	fallax	PI 695664	1814	IND	United States	Arizona	35.3903	-111.578	2166	0.470432			7.7	19.2	-2.7	21.8	17.6	467	212	146	37.9	90.4	18.5	25.3	1056	510	705	364	44	46	3455.68	6259.43	16231.6
PET_05	DB_1816	Helianthus petiolaris	fallax	PI 695666	1816	IND	United States	Arizona	35.1539	-109.502	1755	0.233667			10.7	23.2	-1.3	24.6	21.6	287	114	74	72.3	203.9	18.6	25.1	1263	578	1033	504	44	46	3680.91	6443.83	17556
PET_06	DB_1819	Helianthus petiolaris	fallax	PI 695669	1819	IND	United States	New Mexico	35.5165	-105.685	2110	0.393932			8.9	20.1	-1.8	22	18.9	419	282	199	45.1	71.5	18.2	24.9	1110	509	722	310	47	49	4153.95	7003.96	19411.9
PET_07	DB_1821	Helianthus petiolaris	fallax	PI 695671	1821	IND	United States	New Mexico	36.4967	-104.57	1795	0.471409			9.8	21.6	-1.9	23.5	20.3	380	291	194	52.2	74.2	18.1	24.8	1195	539	829	345	41	48	3363.83	5689.01	15632.5
PET_08	DB_1823	Helianthus petiolaris	fallax	PI 695673	1823	IND	United States	Colorado	37.529	-105.297	2545	0.445428			5.3	16.8	-5.2	22	15.4	411	213	143	37.4	79	17.8	24.5	854	451	553	307	47	49	4134.51	7213.35	19778.2
PET_09	DB_1824	Helianthus petiolaris	fallax	PI 695674	1824	IND	United States	Colorado	37.6628	-105.641	2325	0.383003			5.6	18.2	-7.5	25.7	16.6	206	133	88	75.7	136.9	17.4	24.3	935	488	762	400	40	45	4011.62	7027.8	19203.2
PET_10	DB_1825	Helianthus petiolaris	fallax	PI 695675	1825	IND	United States	Colorado	38.4775	-106.088	2460	0.389488			5.4	17.1	-5.2	22.3	15.5	278	150	103	55.5	114.1	15.3	23.1	844	450	628	347	48	49	4036.38	7020.89	19267.5
PET_11	DB_1826	Helianthus petiolaris	fallax	PI 695676	1826	IND	United States	Colorado	38.4895	-107.038	2295	0.352281			3.7	17.2	-11.2	28.4	15.6	232	120	80	59.4	143.1	17.5	24.9	892	495	738	415	38	41	4079.34	7132.88	19507.8
PET_12	DB_1840	Helianthus petiolaris	fallax	PI 695684	1840	IND	United States	Arizona	36.9	-112.919	1570	0.258723			12	24.1	0.7	23.4	22.6	308	121	85	71.4	200	18.4	25.7	1275	564	966	480	49	49	3395.55	6204.38	16396.7
PET_13	DB_1842	Helianthus petiolaris	fallax	PI 695686	1842	IND	United States	Utah	37.2379	-112.851	1805	0.266021			9.9	22.2	-0.9	23	20.5	430	139	91	46.4	159.7	19.1	26	1102	524	769	433	50	50	3408.51	6024.95	16370.2
PET_14	DB_1850	Helianthus petiolaris	petiolaris	PI 695694	1850	IND	United States	Utah	40.5504	-109.916	2140	0.356827			5.1	18.7	-8.1	26.8	16.8	402	179	98	37.5	104.5	17.5	25.8	803	455	542	357	49	50	3408.13	6365.34	16935.3
PET_15	DB_1853	Helianthus petiolaris	petiolaris	PI 695697	1853	IND	United States	Colorado	40.6971	-105.612	2240	0.361287			5.2	16.9	-4.6	21.6	15.2	347	208	124	43.7	81.3	16.3	23.6	815	446	525	322	48	47	3642.76	6678.5	18149.1
PET_16	DB_1855	Helianthus petiolaris	petiolaris	PI 695699	1855	IND	United States	Colorado	40.3805	-104.523	1415	0.268796			9.3	23	-3.8	26.8	21.4	329	208	113	58.7	110.6	15.8	23.1	1043	524	740	411	46	50	2963.2	5764.73	14851.1
PET_17	DB_1856	Helianthus petiolaris	petiolaris	PI 695700	1856	IND	United States	Colorado	40.1516	-104.603	1510	0.257461			9.5	22.8	-3	25.8	21.2	341	211	116	57.2	108.3	16	23.3	1043	520	732	405	47	50	2997.71	5638.92	15038.5
PET_18	DB_1857	Helianthus petiolaris	petiolaris		1857	IND	United States	Colorado	39.9137	-104.615	1595	0.269719			9.8	22.8	-2	24.8	21.2	369	237	141	53.6	96.3	16.2	23.4	1053	507	705	366	49	53	3020.76	5611.18	14822.5
PET_19	DB_1858	Helianthus petiolaris	petiolaris	PI 695702	1858	IND	United States	Colorado	39.6371	-104.335	1720	0.265394			9.4	22.4	-1.9	24.3	20.7	400	262	166	48.6	85.3	16.6	23.9	1015	505	648	340	48	52	3044.19	5773.27	15005.1
PET_20	DB_1859	Helianthus petiolaris	petiolaris	PI 695703	1859	IND	United States	Kansas	38.3336	-98.8381	585	0.226788			13.2	27.1	-1.2	28.3	25.7	624	401	252	37.1	67.7	16.1	23.6	1162	530	549	279	56	60	3000.57	5619.92	14991.5
PET_21	DB_1860	Helianthus petiolaris	petiolaris	PI 695704	1860	IND	United States	Kansas	38.3335	-98.6916	570	0.235747			13.2	27.1	-1.2	28.4	25.7	632	404	254	36.7	67.1	16.1	23.6	1159	529	539	275	56	60	2955.18	5491.61	14734
PET_22	DB_1862	Helianthus petiolaris	petiolaris	PI 695706	1862	IND	United States	Kansas	38.565	-97.9617	465	0.221173			12.6	26.7	-2.1	28.8	25.3	672	428	264	33.6	62.4	15.6	23.1	1092	515	450	250	57	61	2919.3	5478.01	14818.1
PET_23	DB_1863	Helianthus petiolaris	petiolaris	PI 695707	1863	IND	United States	Kansas	37.676	-97.4065	404	0.207806			13.5	27.3	-1	28.3	25.8	747	452	266	31.5	60.4	15.6	22.9	1129	513	406	246	60	63	2966.01	5491.09	14558.9
PET_24	DB_1865	Helianthus petiolaris	petiolaris	PI 695709	1865	IND	United States	Kansas	37.3794	-97.8877	415	0.248689			14.3	27.8	0	27.8	26.5	723	437	263	33.5	63.7	15.8	23.1	1228	541	503	277	58	60	3025.67	5692.13	14828
PET_25	DB_1867	Helianthus petiolaris	petiolaris	PI 695711	1867	IND	United States	Oklahoma	36.8337	-98.6481	415	0.248446			14.8	28.4	0.9	27.5	27	659	389	218	37.7	72.8	16.3	23.4	1308	564	647	346	55	59	3107.7	5705.1	15240.3
PET_26	DB_1868	Helianthus petiolaris	petiolaris	PI 695712	1868	IND	United States	Oklahoma	36.5634	-98.8894	465	0.171109			14.9	28.3	1.1	27.2	26.9	637	385	205	39.1	73.4	16.4	23.6	1307	559	672	354	55	59	3165.42	5688.84	15214.8
PET_27	DB_1869	Helianthus petiolaris	petiolaris	PI 695713	1869	IND	United States	Oklahoma	36.558	-98.8954	470	0.162422			14.9	28.3	1.1	27.2	26.9	637	385	205	39.1	73.4	16.5	23.6	1307	559	671	354	55	59	3165.42	5688.84	15214.8
PET_28	DB_1870	Helianthus petiolaris	petiolaris	PI 695714	1870	IND	United States	Oklahoma	36.7993	-98.2497	350	0.173238			15	28.5	0.9	27.6	27.2	697	408	235	35.9	69.9	16	23.1	1286	559	588	324	57	60	3015.72	5568.99	14792.1
PET_29	DB_1872	Helianthus petiolaris	petiolaris		1872	IND	United States	Oklahoma	36.9134	-99.2354	480	0.198711			14.6	28.2	0.8	27.3	26.7	616	376	217	40	74.9	16.3	23.6	1328	571	711	354	52	57	3139.58	5681.61	15320.2
PET_30	DB_1873	Helianthus petiolaris	petiolaris	PI 695717	1873	IND	United States	Oklahoma	36.4075	-99.5559	660	0.198866			14.3	27.4	0.9	26.6	26.1	614	379	217	39.6	72.3	16.9	24.1	1271	542	658	325	55	60	3216.57	5730.43	15485.7
PET_31	DB_1874	Helianthus petiolaris	petiolaris	PI 695718	1874	IND	United States	Texas	35.1947	-100.724	900	0.198951			14.8	26.8	2.6	24.3	25.5	546	360	213	45.4	74.5	17.9	25	1328	545	782	332	54	59	3411	5963.55	16083
PET_32	DB_1922	Helianthus petiolaris	fallax	PI 695729	1922	IND	United States	Arizona	31.743	-110.689	1475	0.297813			15.5	24.5	6.9	17.6	23.7	516	290	229	49.4	84.5	20.3	25.2	1459	558	943	328	52	56	4007.63	6455.86	17654.2
PET_33	DB_1923	Helianthus petiolaris	fallax		1923	IND	United States	Arizona	31.4759	-110.258	1440	0.356577			16.4	25.2	7.7	17.5	24.6	405	245	195	65	102.8	19.8	24.9	1461	554	1057	359	55	58	4046.39	6509.66	17858
PET_34	DB_1925	Helianthus petiolaris	fallax	PI 695732	1925	IND	United States	Arizona	31.3809	-110.069	1315	0.274595			16.9	26	8	18.1	25.4	345	215	170	77.8	121	19.9	24.9	1501	568	1155	398	54	58	4112.84	6646.15	18336.3
PET_35	DB_1926	Helianthus petiolaris	fallax	PI 695733	1926	IND	United States	Arizona	31.6889	-109.134	1345	0.285852			15.7	25.6	6.2	19.4	24.7	351	203	156	73.3	126.6	19.4	24.8	1566	596	1216	440	47	53	4051.49	6586.82	17894.4
PET_43	DB_1937	Helianthus petiolaris	fallax	PI 695744	1937	IND	United States	New Mexico	32.4262	-106.548	1615	0.298308			15.7	25.4	5.6	19.8	24.8	361	217	164	71.2	117	20.5	26.2	1372	549	1011	384	58	59	4086.34	6638.64	18399.3
PET_46	DB_1943	Helianthus petiolaris	fallax	PI 695750	1943	IND	United States	Texas	31.4399	-102.875	765	0.122094			18.3	28.7	6.6	22.1	28	333	215	106	85	133.4	18.9	25.2	1629	616	1297	511	51	57	3954.65	6399.21	17419.9
PET_47	DB_1944	Helianthus petiolaris	fallax	PI 695751	1944	IND	United States	Texas	31.6366	-102.817	840	0.088261			18	28.3	6.3	22	27.6	336	219	109	83.2	129.1	18.9	25.3	1596	607	1260	497	51	57	3958.72	6466.94	17630.3
PET_48	DB_1945	Helianthus petiolaris	fallax	PI 695752	1945	IND	United States	Texas	31.7185	-103.032	840	0.150758			18	28.3	6.4	21.9	27.7	326	216	119	86	130.9	18.9	25.2	1602	608	1276	489	51	57	3998.21	6363.36	17746.3
PET_49	DB_1946	Helianthus petiolaris	fallax	PI 695753	1946	IND	United States	Texas	31.9535	-102.979	925	0.108891			17.4	27.7	5.9	21.8	27.1	336	225	126	81.6	122.8	18.9	25.3	1572	602	1236	476	51	57	3948.98	6453.72	17702.8
PET_50	DB_1947	Helianthus petiolaris	fallax	PI 695754	1947	IND	United States	Texas	32.5094	-102.046	905	0.228449			16.7	27.2	5.2	22	26.5	443	294	162	60.3	92.3	19.1	25.4	1486	579	1043	416	53	58	3821.89	6456.69	17420.3
NIV_36	DB_1928	Helianthus niveus	canescens	PI 695735	1928	IND	United States	New Mexico	32.1963	-107.687	1300
NIV_37	DB_1929	Helianthus niveus	canescens	PI 695736	1929	IND	United States	New Mexico	31.8201	-107.388	1250
NIV_38	DB_1930	Helianthus niveus	canescens	PI 695737	1930	IND	United States	New Mexico	31.7901	-107.204	1265
NIV_39	DB_1931	Helianthus niveus	canescens	PI 695738	1931	IND	United States	New Mexico	31.8115	-106.683	1265
NIV_40	DB_1933	Helianthus niveus	canescens		1933	IND	United States	Texas	31.9985	-106.584	1200
NIV_41	DB_1934	Helianthus niveus	canescens	PI 695741	1934	IND	United States	New Mexico	32.2421	-107.063	1345
NIV_42	DB_1935	Helianthus niveus	canescens	PI 695742	1935	IND	United States	New Mexico	32.2683	-106.959	1350
NIV_44	DB_1939	Helianthus niveus	canescens	PI 695746	1939	IND	United States	Texas	31.1503	-105.687	1070
NIV_45	DB_1940	Helianthus niveus	canescens	PI 695747	1940	IND	United States	Texas	31.0562	-104.571	1210
ARG_01	DB_1877	Helianthus argophyllus		PI 695721	1877	IND	United States	Texas	29.6465	-97.6909	133
ARG_02	DB_1878	Helianthus argophyllus		PI 695722	1878	IND	United States	Texas	29.439	-97.7384	125
ARG_03	DB_1879	Helianthus argophyllus		PI 695723	1879	IND	United States	Texas	29.3194	-97.7441	105
ARG_04	DB_1948	Helianthus argophyllus			1948	IND	United States	Texas	29.6015	-97.7088	140
ARG_05	DB_1949	Helianthus argophyllus		PI 695756	1949	IND	United States	Texas	29.4513	-97.6954	104
ARG_06	DB_1950	Helianthus argophyllus		PI 695757	1950	IND	United States	Texas	29.2719	-97.6697	100
ARG_07	DB_1952	Helianthus argophyllus		PI 695759	1952	IND	United States	Texas	28.7001	-97.3877	50
ARG_08	DB_1953	Helianthus argophyllus		PI 695760	1953	IND	United States	Texas	28.7367	-97.0315	20
ARG_09	DB_1955	Helianthus argophyllus		PI 695762	1955	IND	United States	Texas	28.1814	-96.9948	4
ARG_10	DB_1958	Helianthus argophyllus		PI 695764	1958	IND	United States	Texas	28.1081	-97.0288	7
ARG_11	DB_1959	Helianthus argophyllus		PI 695765	1959	IND	United States	Texas	27.9971	-97.0764	0
ARG_12	DB_1960	Helianthus argophyllus		PI 695766	1960	IND	United States	Texas	27.9327	-97.123	0
ARG_13	DB_1961	Helianthus argophyllus			1961	IND	United States	Texas	27.8327	-97.0494	6
ARG_14	DB_1962	Helianthus argophyllus		PI 695768	1962	IND	United States	Texas	27.8469	-97.0487	7
ARG_15	DB_1963	Helianthus argophyllus		PI 695769	1963	IND	United States	Texas	27.8348	-97.0883	0
ARG_16	DB_1964	Helianthus argophyllus		PI 695770	1964	IND	United States	Texas	27.686	-97.1767	0
ARG_17	DB_1965	Helianthus argophyllus		PI 695771	1965	IND	United States	Texas	27.6182	-97.2118	3
ARG_18	DB_1966	Helianthus argophyllus		PI 695772	1966	IND	United States	Texas	27.4782	-97.2809	3
ARG_19	DB_1967	Helianthus argophyllus		PI 695773	1967	IND	United States	Texas	27.5794	-97.2215	0
ARG_20	DB_1969	Helianthus argophyllus			1969	IND	United States	Texas	27.6611	-97.3114	4
ARG_21	DB_1970	Helianthus argophyllus		PI 695776	1970	IND	United States	Texas	28.1215	-97.3924	8
ARG_22	DB_1972	Helianthus argophyllus		PI 695777	1972	IND	United States	Texas	28.2785	-97.2976	13
ARG_23	DB_1974	Helianthus argophyllus		PI 695779	1974	IND	United States	Texas	26.8902	-98.137	35
ARG_24	DB_1977	Helianthus argophyllus		PI 695781	1977	IND	United States	Texas	26.924	-97.7922	11
ARG_25	DB_1978	Helianthus argophyllus			1978	IND	United States	Texas	27.1596	-97.7941	5
ARG_26	DB_1980	Helianthus argophyllus		PI 695783	1980	IND	United States	Texas	27.2734	-97.8031	0
ARG_27	DB_1982	Helianthus argophyllus		PI 695785	1982	IND	United States	Texas	27.1425	-98.15	35
ARG_28	DB_1984	Helianthus argophyllus		PI 695786	1984	IND	United States	Texas	27.0022	-98.1358	40
ARG_29	DB_1986	Helianthus argophyllus			1986	IND	United States	Texas	27.1001	-98.147	35
ARG_30	DB_1988	Helianthus argophyllus			1988	IND	United States	Texas	27.2574	-97.9459	30
CAR-2530		Helianthus carnosus		PI 649956			United States	Florida				1
DEB_1135		Helianthus debilis	silvestris	PI 468679			United States	Texas
DEB_1136		Helianthus debilis	silvestris	PI 468680			United States	Texas
DEB_1289		Helianthus debilis	silvestris	PI 468686			United States	Texas
DEB_1810		Helianthus debilis
DEB_1837		Helianthus debilis	silvestris	PI 494584			United States	Texas
DEB_366		Helianthus debilis	silvestris	PI 435651			United States	Texas
DEB_391		Helianthus debilis	cucumerifolius	PI 435654			United States	Texas
DEB_896		Helianthus debilis	cucumerifolius	PI 435673			United States	Georgia
DEC_1895		Helianthus decapetalus		PI 503243			United States	Virginia
DIV-1873		Helianthus divaricatus		PI 503209			United States	Virginia				0.182964
DIV_1956		Helianthus divaricatus		PI 503218			United States	Pennsylvania
EXI-2365		Helianthus exilis		PI 649895			United States	California				0.467285
FLO-1579		Helianthus floridanus		PI 468716			United States	Georgia				0.740783
GRO-11		Helianthus grosseserratus		PI 613793			United States	Iowa				1
GRO_2043		Helianthus grosseserratus		PI 547195			United States	Michigan
MAX-2325		Helianthus maximiliani		PI 592333			United States	Manitoba				0.575208
NUT-2290		Helianthus nuttalli		PI 592346			Canada	Saskatchwan				0.438217
POR-2419		Helianthus porteri		PI 649914			United States	Georgia				0.557412
POR-2423		Helianthus porteri		PI 649918			United States	Georgia				0.389356
PRA-1142		Helianthus praecox	praecox	PI 468851			United States	Texas				0.113163
PRA-1168		Helianthus praecox	hirtus	PI 468847			United States	Texas				0.0938325
PRA-1333		Helianthus praecox	runyonii	PI 468865			United States	Texas				0.19306
SIL-2689		Helianthus silphioides		PI 664793			United States	Missouri				0.29118
BSP		Phoebanthus tenuifolius					United States	Florida				0.162902

### Sheet: Climatic variables legends
Abbreviation	Climatic variable
MAT	mean annual temperature (°C)
MWMT	mean warmest month temperature (°C)
MCMT	mean coldest month temperature (°C)
TD	temperature difference between MWMT and MCMT, or continentality (°C)
Tave_sm	summer mean temperature (°C)
MAP	mean annual precipitation (mm)
MSP	May to September precipitation (mm)
PPT_sm	summer precipitation (mm)
AHM	annual heat-moisture index (MAT+10)/(MAP/1000))
SHM	summer heat-moisture index ((MWMT)/(MSP/1000))
MAR	mean annual solar radiation (MJ m‐2 d‐1)
Rad_sm	mean summer solar radiation (MJ m‐2 d‐1)
Eref	Hargreaves reference evaporation (mm)
Eref_sm	summer Hargreaves reference evaporation (mm)
CMD	Hargreaves climatic moisture deficit (mm)
CMD_sm	summer Hargreaves climatic moisture deficit (mm)
RH	mean annual relative humidity (%)
RH_sm	summer relative humidity (%)
UV_annual_mean	annual mean UV‐B (J m−2 d−1)
UV_highest_month	mean UV‐B of highest month (J m−2 d−1)
UV_sm	sum of monthly mean UV‐B during summer (J m−2 d−1)

### Sheet: ANOVA LUVp ~ RH_sm Tave_sm
ANOVA for the correlation between LUVp in H. annuus, and RH_sm and Tave_sm
Model: LUVp ~ RHsm x Tavesm
Effect	df	Sum Sq	F	P
Relative Humidity, summer	1	2.56	152.07	<2 × 10-16
Average Temperature, summer	1	0.47	27.78	7.27 × 10-7
RHsm x Tavesm	1	0.18	10.43	0.00165
