## Supplementary material for "Genetic basis and dual adaptive role of floral pigmentation in sunflowers": Figure 2 - source data 1

### Sheet: F2 genotypes and LUVp
Figure 2 - source data 1: LUVp values and Chr15_LUVp SNP genotypes for F2 populations.
Growth_conditions	Population	Individual_ID	Genotype_at_Chr15_LUVp_SNP	LUVp
Field	Population 1	blue10	HET	0.574763
Field	Population 1	blue10b	HET	0.437522
Field	Population 1	blue11	ALT	0.347728
Field	Population 1	blue11b	HET	0.508013
Field	Population 1	blue12	REF	0.866381
Field	Population 1	blue13	HET	0.412716
Field	Population 1	blue14	REF	1
Field	Population 1	blue15	HET	0.620728
Field	Population 1	blue15b	HET	0.51049
Field	Population 1	blue16	HET	0.501941
Field	Population 1	blue17	HET	0.468357
Field	Population 1	blue17b	HET	0.440314
Field	Population 1	blue18	HET	0.460114
Field	Population 1	blue19	HET	0.350674
Field	Population 1	blue19b	HET	0.589744
Field	Population 1	blue2	HET	0.365437
Field	Population 1	blue20	REF	0.609107
Field	Population 1	blue22	ALT	0.422335
Field	Population 1	blue22b	REF	0.446298
Field	Population 1	blue23	HET	0.800713
Field	Population 1	blue24	ALT	0.34582
Field	Population 1	blue25	ALT	0.391371
Field	Population 1	blue26	ALT	0.289018
Field	Population 1	blue26b	HET	0.395306
Field	Population 1	blue27	REF	0.563501
Field	Population 1	blue28	ALT	0.818234
Field	Population 1	blue28b	REF	0.53892
Field	Population 1	blue3	HET	0.336353
Field	Population 1	blue30	HET	0.503454
Field	Population 1	blue30b	HET	0.448719
Field	Population 1	blue31	ALT	0.389436
Field	Population 1	blue32	HET	0.682193
Field	Population 1	blue33	HET	0.481927
Field	Population 1	blue33b	HET	0.302595
Field	Population 1	blue34	HET	1
Field	Population 1	blue34	REF	1
Field	Population 1	blue36	REF	0.479041
Field	Population 1	blue37	REF	0.524122
Field	Population 1	blue38	HET	0.38891
Field	Population 1	blue38b	HET	0.48887
Field	Population 1	blue39	HET	0.453013
Field	Population 1	blue40	ALT	0.283698
Field	Population 1	blue40b	ALT	0.363768
Field	Population 1	blue41	REF	1
Field	Population 1	blue42	HET	0.471703
Field	Population 1	blue43	REF	0.512135
Field	Population 1	blue44	HET	0.558729
Field	Population 1	blue46	HET	0.502485
Field	Population 1	blue47	HET	0.775721
Field	Population 1	blue5	HET	0.469556
Field	Population 1	blue6	ALT	0.376872
Field	Population 1	blue6b	ALT	0.391978
Field	Population 1	blue8	REF	0.459542
Field	Population 1	blue9	ALT	0.779085
Field	Population 2	yellow1	HET	0.410189
Field	Population 2	yellow10	ALT	0.455347
Field	Population 2	yellow11	ALT	0.509616
Field	Population 2	yellow11b	ALT	0.496137
Field	Population 2	yellow12	HET	0.633726
Field	Population 2	yellow12b	HET	0.497882
Field	Population 2	yellow15	HET	0.547933
Field	Population 2	yellow16	HET	0.779733
Field	Population 2	yellow16b	REF	0.937505
Field	Population 2	yellow17	HET	0.445631
Field	Population 2	yellow17b	REF	0.650291
Field	Population 2	yellow18	HET	0.495023
Field	Population 2	yellow19	ALT	0.0147011
Field	Population 2	yellow19b	REF	0.479713
Field	Population 2	yellow20	ALT	0.473559
Field	Population 2	yellow20b	ALT	0.478665
Field	Population 2	yellow21	HET	0.429451
Field	Population 2	yellow22	ALT	0.180031
Field	Population 2	yellow22b	HET	0.40547
Field	Population 2	yellow23	ALT	0.154697
Field	Population 2	yellow23b	ALT	0.289014
Field	Population 2	yellow25	ALT	0.301941
Field	Population 2	yellow26	HET	0.600329
Field	Population 2	yellow27	REF	0.501407
Field	Population 2	yellow28	HET	0.5456
Field	Population 2	yellow28b	HET	0.895938
Field	Population 2	yellow29	HET	0.739518
Field	Population 2	yellow29	HET	0.437357
Field	Population 2	yellow3	HET	0.52631
Field	Population 2	yellow31	HET	0.0641511
Field	Population 2	yellow32	REF	0.887276
Field	Population 2	yellow33	HET	0.598445
Field	Population 2	yellow34	ALT	0.430871
Field	Population 2	yellow34b	HET	0.414844
Field	Population 2	yellow35	REF	0.0369674
Field	Population 2	yellow36	HET	0.514994
Field	Population 2	yellow39	HET	0.525952
Field	Population 2	yellow4	ALT	0.44469
Field	Population 2	yellow4b	HET	0.466853
Field	Population 2	yellow40	HET	0.522621
Field	Population 2	yellow41	REF	0.671434
Field	Population 2	yellow42	REF	0.563358
Field	Population 2	yellow5	HET	0.42662
Field	Population 2	yellow6	HET	0.510131
Field	Population 2	yellow7	ALT	0.0160443
Field	Population 2	yellow7b	HET	0.820198
Field	Population 2	yellow8	ALT	0.476843
Field	Population 2	yellow8b	HET	0.5141
Field	Population 2	yellow9	ALT	0.447482
Field	Population 2	yellow9b	ALT	0.225727
Greenhouse	Population 1	B1	HET	0.311847
Greenhouse	Population 1	B11	REF	0.413166
Greenhouse	Population 1	B12	HET	0.383598
Greenhouse	Population 1	B13	HET	0.450115
Greenhouse	Population 1	B14	HET	0.281849
Greenhouse	Population 1	B15	HET	0.363917
Greenhouse	Population 1	B16	REF	0.506682
Greenhouse	Population 1	B17	HET	0.51269
Greenhouse	Population 1	B18	HET	0.439397
Greenhouse	Population 1	B19	ALT	0.266121
Greenhouse	Population 1	B2	REF	0.412196
Greenhouse	Population 1	B20	HET	0.484576
Greenhouse	Population 1	B21	HET	0.352941
Greenhouse	Population 1	B23	ALT	0.269836
Greenhouse	Population 1	B24	REF	0.529558
Greenhouse	Population 1	B25	HET	0.431948
Greenhouse	Population 1	B26	HET	0.399389
Greenhouse	Population 1	B27	ALT	0.433599
Greenhouse	Population 1	B29	ALT	0.34481
Greenhouse	Population 1	B3	HET	0.526528
Greenhouse	Population 1	B30	ALT	0.299163
Greenhouse	Population 1	B31	HET	0.416136
Greenhouse	Population 1	B32	HET	0.39375
Greenhouse	Population 1	B34	HET	0.319745
Greenhouse	Population 1	B35	REF	0.364873
Greenhouse	Population 1	B37	REF	0.503069
Greenhouse	Population 1	B39	HET	0.534839
Greenhouse	Population 1	B4	ALT	0.273978
Greenhouse	Population 1	B40	ALT	0.269658
Greenhouse	Population 1	B42	ALT	0.356707
Greenhouse	Population 1	B43	REF	0.464059
Greenhouse	Population 1	B45	HET	0.440404
Greenhouse	Population 1	B46	ALT	0.366205
Greenhouse	Population 1	B49	REF	0.603774
Greenhouse	Population 1	B5	HET	0.413248
Greenhouse	Population 1	B52	HET	0.358002
Greenhouse	Population 1	B53	HET	0.510235
Greenhouse	Population 1	B54	REF	0.452338
Greenhouse	Population 1	B6	ALT	0.323766
Greenhouse	Population 1	B7	REF	0.418578
Greenhouse	Population 1	B8	ALT	0.398989
Greenhouse	Population 1	B9	HET	0.341932
Greenhouse	Population 2	Y12	HET	0.520087
Greenhouse	Population 2	Y14	HET	0.31228
Greenhouse	Population 2	Y15	REF	0.398747
Greenhouse	Population 2	Y16	HET	0.408701
Greenhouse	Population 2	Y17	HET	0.136763
Greenhouse	Population 2	Y18	HET	0.569767
Greenhouse	Population 2	Y19	ALT	0.304296
Greenhouse	Population 2	Y2	ALT	0.319332
Greenhouse	Population 2	Y20	HET	0.524674
Greenhouse	Population 2	Y21	HET	0.301123
Greenhouse	Population 2	Y22	REF	0.347023
Greenhouse	Population 2	Y23	HET	0.454233
Greenhouse	Population 2	Y25	ALT	0.3643
Greenhouse	Population 2	Y26	ALT	0.456296
Greenhouse	Population 2	Y28	REF	0.795237
Greenhouse	Population 2	Y29	HET	0.519555
Greenhouse	Population 2	Y30	HET	0.112069
Greenhouse	Population 2	Y31	HET	0.390613
Greenhouse	Population 2	Y33	HET	0.480258
Greenhouse	Population 2	Y34	REF	0.32493
Greenhouse	Population 2	Y35	ALT	0.333333
Greenhouse	Population 2	Y36	HET	0.419805
Greenhouse	Population 2	Y38	ALT	0.414307
Greenhouse	Population 2	Y39	ALT	0.0700427
Greenhouse	Population 2	Y4	HET	0.473039
Greenhouse	Population 2	Y40	HET	0.61001
Greenhouse	Population 2	Y42	REF	0.480592
Greenhouse	Population 2	Y43	HET	0.576152
Greenhouse	Population 2	Y45	ALT	0.294699
Greenhouse	Population 2	Y46	ALT	0.342264
Greenhouse	Population 2	Y47	HET	0.225273
Greenhouse	Population 2	Y48	HET	0.576256
Greenhouse	Population 2	Y50	ALT	0.32561
Greenhouse	Population 2	Y53	ALT	0.310241
Greenhouse	Population 2	Y54	REF	0.667299
Greenhouse	Population 2	Y55	HET	0.349872
Greenhouse	Population 2	Y6	HET	0.512347
Greenhouse	Population 2	Y7	HET	0.16101

### Sheet: ANOVA and Tukey HSD tests
Comparisons of LUVp values distributions between genotypic groups in wild populations
One-way ANOVA: P < 10-16, F = 438.2, df = 2
Tukey HSD:
Comparison	Difference	95% confidence interval, lower boundary	95% confidence interval, upper boundary	p-value, adjusted*
LL vs. SS	0.457488	0.421142	0.493834	0
LL vs. LS	0.19155	0.141121	0.241979	0
LS vs. SS	0.265939	0.212173	0.319704	0
* The Tukey HSD function in R only reports p-values larger than 10-8
Comparisons of LUVp values distributions between genotypic groups in F2 populations
Population 1, Field
One-way ANOVA: P = 0.0057, F = 5.73, df = 2
Tukey HSD:
Comparison	Difference	95% confidence interval, lower boundary	95% confidence interval, upper boundary	p-value, adjusted
LL vs. SS	0.233309	0.0616999	0.404917	0.0052124
LL vs. LS	0.156552	0.0129738	0.30013	0.0296341
LS vs. SS	0.0767566	-0.0668215	0.220335	0.406983
Population 2, Field
One-way ANOVA: P = 0.0021, F = 7.02, df = 2
Tukey HSD:
Comparison	Difference	95% confidence interval, lower boundary	95% confidence interval, upper boundary	p-value, adjusted
LL vs. SS	0.253784	0.0582788	0.449288	0.0080294
LL vs. LS	0.061417	-0.121126	0.24396	0.696135
LS vs. SS	0.192367	0.0489054	0.335828	0.0060255
Population 1, Greenhouse
One-way ANOVA: P = 0.00015, F = 11.13, df = 2
Tukey HSD:
Comparison	Difference	95% confidence interval, lower boundary	95% confidence interval, upper boundary	p-value, adjusted
LL vs. SS	0.139299	0.0660591	0.212539	0.000115
LL vs. LS	0.0541108	-0.0102922	0.118514	0.114534
LS vs. SS	0.0851883	0.0227999	0.147577	0.0053462
Population 2, Greenhouse
One-way ANOVA: P = 0.054, F = 3.17, df = 2
Tukey HSD:
Comparison	Difference	95% confidence interval, lower boundary	95% confidence interval, upper boundary	p-value, adjusted
LL vs. SS	0.180966	0.000637818	0.361295	0.0490423
LL vs. LS	0.0911673	-0.073311	0.255646	0.374368
LS vs. SS	0.0897991	-0.0424465	0.222045	0.234053
