## Supplementary material for "Genetic basis and dual adaptive role of floral pigmentation in sunflowers": Figure 3 - source data 1

### Sheet: Methanolic extracts
Figure 3 - source data 1: Flavonols in methanolic extractions of sunflower ligules and Arabidopsis petals.
Sunflower (Fig. 3A,B)
Symbol	RT	Formula	m/z (+H)	Compound	MSMS Fragments
M	3.699	C21H21O13	481.098	Myricetin	319.044
QdG	4.541	C27H31O17	627.156	Quercetin-di-glucoside	465.1025, 303.0509
QG	6.01	C21H21O12	465.103	Quercetin-glucoside	303.05
QG	7.095	C21H21O12	465.103	Quercetin-glucoside	303.05
Q3OG	7.276	C21H21O12	465.103	Quercetin-3-0-glucoside (confirmed by standard)	303.05
	8.155	C25H25O12	517.134	Di-O-caffeoyl quinic acid*	499.1226, 319.0795, 163.0388
Arabidopsis (Fig. 3E)
Symbol	RT	Formula	m/z (+H)	Compound	MSMS Fragments
KRGRR	5.847	C39H50O23	887.279	Kaempferol-rhamnoside-glucoside-rhamnoside-rhamonside	741.223, 595.1628, 433.1108, 287.0552
QGR	6.334	C27H31O16	611.161	Quercetin-rhamoside-glucoside	449.108, 303.0501
KRG	7.082	C27H31O15	595.167	Kaempferol-rhamnoside-glucoside	433.1119, 287.0549
IRG	7.26	C28H33O16	625.176	Isorhamnetin-rhamnoside-glucoside	463.1232, 317.0662
QX	7.797	C20H19O11	435.092	Quercetin-xyloside	303.05
* Di-O-caffeoyl quinic acid) is a member of a family of antioxidant compounds (caffeoyl quinic acids) that include chlorogenic acid, and that accumulate at high levels in sunflowers (Koeppe et al. 1970)
D. Koeppe, L. Rohrbaugh, E. Rice, S. Wender, Tissue age and caffeoylquinic acid concentration in sunflower. Phytochemistry 9, 297-301 (1970)
