## Supplementary material for "Genetic basis and dual adaptive role of floral pigmentation in sunflowers": Figure 4 - source data 1

### Sheet: 2017 experiment
Figure 4 - source data 1: Pollinator experiment data.
LUVp	Visits_per_12_minutes_interval	Visits_per_minute
Large	3	0.25
Large	2	0.166667
Large	6	0.5
Large	4	0.333333
Large	7	0.583333
Large	8	0.666667
Large	10	0.833333
Large	5	0.416667
Large	9	0.75
Large	4	0.333333
Large	8	0.666667
Large	11	0.916667
Large	6	0.5
Large	6	0.5
Small	1	0.0833333
Small	3	0.25
Small	1	0.0833333
Small	2	0.166667
Small	2	0.166667
Small	3	0.25
Small	7	0.583333
Small	6	0.5
Small	8	0.666667
Small	4	0.333333
Small	5	0.416667
Small	5	0.416667
Small	5	0.416667
Small	2	0.166667

### Sheet: 2019 experiment
Plant_ID	Observer	LUVp	LUVp_category	LUVp_subcategory	Date	Number_of_flowers	Start_Time	Weather	Duration_of_observation	Bees_disk	Bees_ray	Bees_back	Bumblebees_disk	Bumblebees_ray	Bumblebees_back	Megachile_disk	Megachile_ray	Megachile_back	Other_disk	Other_ray	Other_back	Total_all	Total_bees	Total_bumblebees	Total_megachile	Total_other	Visits_per_minute_all	v_per_minute_bees	Visits_per_minute_bumblebess	Visits_per_minute_megachile	Visits_per_minute_other
1976_8	M	0.147711	Small	LUVp_0_15	29_07_2019	2	09:16:00	sun	5	2	0	0	0	0	0	0	0	0	0	0	0	2	2	0	0	0	0.4	0.4	0	0	0
1976_19	A	0.0835174	Small	LUVp_0_15	06_08_2019	2	09:50:00	sun	5	2	0	0	0	0	0	0	0	0	0	0	0	2	2	0	0	0	0.4	0.4	0	0	0
1976_8	A	0.147711	Small	LUVp_0_15	07_08_2019	3	09:54:00	sun	5	7	1	0	0	0	0	0	0	0	0	0	0	8	8	0	0	0	1.6	1.6	0	0	0
1976_19	M	0.0835174	Small	LUVp_0_15	07_08_2019	2	10:10:00	sun	5	1	1	0	0	0	0	0	0	0	0	0	0	2	2	0	0	0	0.4	0.4	0	0	0
1976_8	M	0.147711	Small	LUVp_0_15	29_07_2019	2	11:27:00	sun	5	2	0	0	0	0	0	0	0	0	0	0	0	2	2	0	0	0	0.4	0.4	0	0	0
1976_8	M	0.147711	Small	LUVp_0_15	29_07_2019	2	13:15:00	sun	5	0	0	0	0	0	0	0	0	0	0	0	0	0	0	0	0	0	0	0	0	0	0
1976_19	A	0.0835174	Small	LUVp_0_15	06_08_2019	2	13:38:00	sun	5	1	0	0	0	0	0	0	0	0	0	0	0	1	1	0	0	0	0.2	0.2	0	0	0
1976_8	O	0.147711	Small	LUVp_0_15	31_07_2019	3	13:44:00	sun/overcast	5	1	2	0	1	0	0	0	0	0	0	0	0	4	3	1	0	0	0.8	0.6	0.2	0	0
1976_19	E	0.0835174	Small	LUVp_0_15	31_07_2019	2	13:45:00	overcast	5	1	1	0	0	0	0	0	0	0	0	0	0	2	2	0	0	0	0.4	0.4	0	0	0
1976_8	A	0.147711	Small	LUVp_0_15	07_08_2019	3	13:45:00	sun	5	1	1	0	1	0	0	0	0	0	0	0	0	3	2	1	0	0	0.6	0.4	0.2	0	0
1881_11	E	0.146725	Small	LUVp_0_15	31_07_2019	5	14:10:00	overcast	5	3	1	0	0	0	0	0	0	0	0	0	0	4	4	0	0	0	0.8	0.8	0	0	0
1976_8	M	0.147711	Small	LUVp_0_15	29_07_2019	2	15:14:00	sun	5	0	0	0	1	0	0	0	0	0	0	0	0	1	0	1	0	0	0.2	0	0.2	0	0
1880_9	J	0.199986	Small	LUVp_15_30	09_07_2019	2	13:40:00	sun	5	2	2	0	0	0	0	0	0	0	0	0	0	4	4	0	0	0	0.8	0.8	0	0	0
1990_26	Q	0.192725	Small	LUVp_15_30	06_08_2019	5	13:56:00	sun	5	5	0	0	0	0	0	0	0	0	0	1	0	6	5	0	0	1	1.2	1	0	0	0.2
1968_17	J	0.241979	Small	LUVp_15_30	09_07_2019	2	15:05:00	sun		3	6	0	0	0	0	0	0	0	0	0	0	9	9	0	0	0	1.8	1.8	0	0	0
PI_25_30	E	0.159065	Small	LUVp_15_30	29_07_2019	8	09:06:00	sun	5	1	0	0	0	0	0	0	0	0	0	0	0	1	1	0	0	0	0.2	0.2	0	0	0
1880_2	E	0.203348	Small	LUVp_15_30	29_07_2019	4	09:18:00	sun	5	3	2	0	0	0	0	0	1	0	0	0	0	6	5	0	1	0	1.2	1	0	0.2	0
1990_5	O	0.264856	Small	LUVp_15_30	29_07_2019	5	09:18:00	sun	5	3	0	0	1	0	0	0	0	0	0	0	0	4	3	1	0	0	0.8	0.6	0.2	0	0
1990_24	A	0.162808	Small	LUVp_15_30	06_08_2019	9	09:19:00	sun	5	7	3	1	1	0	0	0	0	0	0	0	0	12	11	1	0	0	2.4	2.2	0.2	0	0
1920_25	A	0.260972	Small	LUVp_15_30	29_07_2019	8	09:23:00	sun	5	4	3	0	2	0	0	0	0	0	0	0	0	9	7	2	0	0	1.8	1.4	0.4	0	0
1893_6	O	0.164058	Small	LUVp_15_30	06_08_2019	5	09:24:00	sun	5	2	0	1	0	0	0	0	0	0	0	0	0	3	3	0	0	0	0.6	0.6	0	0	0
1880_13	O	0.177563	Small	LUVp_15_30	06_08_2019	6	09:30:00	sun	5	4	2	0	0	0	0	0	0	0	0	0	0	6	6	0	0	0	1.2	1.2	0	0	0
1990_26	E	0.192725	Small	LUVp_15_30	29_07_2019	2	09:36:00	sun	5	0	0	0	0	0	0	2	0	0	0	0	0	2	0	0	2	0	0.4	0	0	0.4	0
1876_20	A	0.162262	Small	LUVp_15_30	29_07_2019	4	09:40:00	sun	5	1	1	0	0	0	0	0	0	0	0	0	0	2	2	0	0	0	0.4	0.4	0	0	0
1954_31	O	0.210545	Small	LUVp_15_30	07_08_2019	4	09:40:00	sun	5	3	2	1	1	0	0	0	0	0	0	0	0	7	6	1	0	0	1.4	1.2	0.2	0	0
1976_11	M	0.188639	Small	LUVp_15_30	06_08_2019	6	09:41:00	sun	5	4	1	0	1	0	0	0	0	0	0	0	0	6	5	1	0	0	1.2	1	0.2	0	0
1880_14	A	0.207494	Small	LUVp_15_30	07_08_2019	4	09:42:00	sun	5	1	0	1	0	0	0	0	0	0	0	0	0	2	2	0	0	0	0.4	0.4	0	0	0
1954_1	M	0.195219	Small	LUVp_15_30	29_07_2019	2	09:45:00	sun	5	4	0	0	0	0	0	0	0	0	0	0	0	4	4	0	0	0	0.8	0.8	0	0	0
1893_6	A	0.164058	Small	LUVp_15_30	29_07_2019	3	09:46:00	sun	5	0	3	0	0	0	0	0	0	0	0	0	0	3	3	0	0	0	0.6	0.6	0	0	0
1893_2	O	0.229668	Small	LUVp_15_30	29_07_2019	4	09:48:00	sun	5	0	0	0	0	0	0	0	0	0	0	0	0	0	0	0	0	0	0	0	0	0	0
1976_17	O	0.186182	Small	LUVp_15_30	06_08_2019	8	09:48:00	sun	5	6	3	1	0	0	0	0	0	0	0	0	0	10	10	0	0	0	2	2	0	0	0
1968_17	M	0.241979	Small	LUVp_15_30	07_08_2019	2	09:52:00	sun	5	1	1	0	0	0	0	0	0	0	0	0	0	2	2	0	0	0	0.4	0.4	0	0	0
1976_11	O	0.188639	Small	LUVp_15_30	07_08_2019	6	09:52:00	sun	5	2	1	0	1	0	0	0	0	0	0	0	0	4	3	1	0	0	0.8	0.6	0.2	0	0
1880_9	O	0.199986	Small	LUVp_15_30	06_08_2019	9	09:54:00	sun	5	5	3	0	0	0	0	0	0	0	0	0	0	8	8	0	0	0	1.6	1.6	0	0	0
1881_8	A	0.281417	Small	LUVp_15_30	06_08_2019	4	09:56:00	sun	5	1	2	0	1	0	0	0	0	0	0	0	0	4	3	1	0	0	0.8	0.6	0.2	0	0
1881_13	E	0.236518	Small	LUVp_15_30	29_07_2019	3	10:00:00	sun	5	2	0	0	0	0	0	1	0	0	0	0	0	3	2	0	1	0	0.6	0.4	0	0.2	0
1990_4	A	0.256606	Small	LUVp_15_30	06_08_2019	2	10:02:00	sun	5	1	0	0	0	0	0	0	0	0	0	0	0	1	1	0	0	0	0.2	0.2	0	0	0
1990_26	M	0.192725	Small	LUVp_15_30	06_08_2019	4	10:03:00	sun	5	1	1	0	0	0	0	0	0	0	0	0	0	2	2	0	0	0	0.4	0.4	0	0	0
1881_15	A	0.218319	Small	LUVp_15_30	07_08_2019	3	10:12:00	sun	5	2	2	0	1	0	0	0	0	0	0	0	0	5	4	1	0	0	1	0.8	0.2	0	0
1883_4	O	0.193693	Small	LUVp_15_30	06_08_2019	5	10:12:00	sun	5	1	2	0	1	0	0	0	0	0	0	0	0	4	3	1	0	0	0.8	0.6	0.2	0	0
1968_2	M	0.273513	Small	LUVp_15_30	06_08_2019	3	10:21:00	sun	5	3	0	0	0	0	0	0	0	0	0	0	0	3	3	0	0	0	0.6	0.6	0	0	0
1968_2	O	0.273513	Small	LUVp_15_30	07_08_2019	4	10:21:00	sun	5	2	0	0	0	0	0	0	0	0	0	0	0	2	2	0	0	0	0.4	0.4	0	0	0
1880_10	M	0.227338	Small	LUVp_15_30	07_08_2019	6	10:22:00	sun	5	10	2	0	1	0	0	0	0	0	0	0	0	13	12	1	0	0	2.6	2.4	0.2	0	0
1954_1	A	0.195219	Small	LUVp_15_30	07_08_2019	5	10:31:00	sun	5	1	1	0	2	0	0	0	0	0	0	0	0	4	2	2	0	0	0.8	0.4	0.4	0	0
1990_4	M	0.256606	Small	LUVp_15_30	07_08_2019	2	10:34:00	sun	5	0	0	0	0	0	0	0	0	0	0	0	0	0	0	0	0	0	0	0	0	0	0
1880_13	A	0.177563	Small	LUVp_15_30	07_08_2019	4	10:37:00	sun	5	5	2	0	0	0	0	0	0	0	0	0	0	7	7	0	0	0	1.4	1.4	0	0	0
1990_26	O	0.192725	Small	LUVp_15_30	07_08_2019	5	10:39:00	sun	5	0	2	1	0	0	0	0	0	0	0	0	0	3	3	0	0	0	0.6	0.6	0	0	0
1954_31	A	0.210545	Small	LUVp_15_30	06_08_2019	3	10:40:00	sun	5	1	1	0	0	1	0	0	0	0	0	0	0	3	2	1	0	0	0.6	0.4	0.2	0	0
1876_20	M	0.162262	Small	LUVp_15_30	06_08_2019	5	10:47:00	sun	5	7	0	0	2	0	0	0	0	0	0	0	0	9	7	2	0	0	1.8	1.4	0.4	0	0
1976_17	A	0.186182	Small	LUVp_15_30	07_08_2019	8	10:50:00	sun	5	5	2	1	1	0	0	0	0	0	0	0	0	9	8	1	0	0	1.8	1.6	0.2	0	0
1954_17	O	0.245506	Small	LUVp_15_30	07_08_2019	9	10:51:00	sun	5	4	1	0	2	0	0	0	0	0	0	0	0	7	5	2	0	0	1.4	1	0.4	0	0
1954_17	M	0.245506	Small	LUVp_15_30	06_08_2019	5	10:52:00	sun	5	4	0	0	2	0	0	0	0	0	0	0	0	6	4	2	0	0	1.2	0.8	0.4	0	0
PI_25_30	E	0.159065	Small	LUVp_15_30	29_07_2019	8	11:06:00	sun	5	1	4	0	0	0	0	1	0	0	0	1	0	7	5	0	1	1	1.4	1	0	0.2	0.2
1880_2	E	0.203348	Small	LUVp_15_30	29_07_2019	4	11:17:00	sun	5	4	0	0	0	0	0	0	0	0	0	0	0	4	4	0	0	0	0.8	0.8	0	0	0
1990_5	O	0.264856	Small	LUVp_15_30	29_07_2019	5	11:18:00	sun	5	6	0	0	1	0	0	0	0	0	0	0	0	7	6	1	0	0	1.4	1.2	0.2	0	0
1920_25	A	0.260972	Small	LUVp_15_30	29_07_2019	8	11:22:00	sun	5	6	1	0	0	0	0	0	0	0	0	0	0	7	7	0	0	0	1.4	1.4	0	0	0
1990_26	E	0.192725	Small	LUVp_15_30	29_07_2019	2	11:36:00	sun	5	4	0	0	0	0	0	0	0	0	0	0	0	4	4	0	0	0	0.8	0.8	0	0	0
1876_20	A	0.162262	Small	LUVp_15_30	29_07_2019	4	11:39:00	sun	5	0	0	0	2	0	0	0	0	0	0	0	0	2	0	2	0	0	0.4	0	0.4	0	0
1881_13	E	0.236518	Small	LUVp_15_30	29_07_2019	3	11:42:00	sun	5	2	2	0	0	0	0	0	0	0	0	0	0	4	4	0	0	0	0.8	0.8	0	0	0
1893_6	A	0.164058	Small	LUVp_15_30	29_07_2019	3	11:45:00	sun	5	0	0	0	0	0	0	0	0	0	0	0	0	0	0	0	0	0	0	0	0	0	0
1893_2	O	0.229668	Small	LUVp_15_30	29_07_2019	4	11:48:00	sun	5	0	0	0	0	0	0	1	0	0	0	0	0	1	0	0	1	0	0.2	0	0	0.2	0
1954_1	M	0.195219	Small	LUVp_15_30	29_07_2019	2	11:55:00	sun	5	3	1	0	0	0	0	0	0	0	0	0	0	4	4	0	0	0	0.8	0.8	0	0	0
PI_25_30	E	0.159065	Small	LUVp_15_30	29_07_2019	8	13:05:00	sun	5	2	0	0	0	0	0	3	0	0	0	0	0	5	2	0	3	0	1	0.4	0	0.6	0
1990_24	A	0.162808	Small	LUVp_15_30	06_08_2019	9	13:11:00	sun	5	2	1	1	2	1	0	0	0	0	0	0	0	7	4	3	0	0	1.4	0.8	0.6	0	0
1893_6	O	0.164058	Small	LUVp_15_30	06_08_2019	5	13:12:00	sun	5	1	0	1	0	0	0	0	0	0	0	0	0	2	2	0	0	0	0.4	0.4	0	0	0
1990_24	E	0.162808	Small	LUVp_15_30	31_07_2019	3	13:16:00	overcast	5	4	0	0	1	0	0	1	0	0	0	0	0	6	4	1	1	0	1.2	0.8	0.2	0.2	0
1880_2	E	0.203348	Small	LUVp_15_30	29_07_2019	4	13:17:00	sun	5	4	1	0	0	0	0	0	0	0	0	0	0	5	5	0	0	0	1	1	0	0	0
1880_13	O	0.177563	Small	LUVp_15_30	06_08_2019	6	13:18:00	sun	5	4	1	0	0	0	0	0	0	0	0	0	0	5	5	0	0	0	1	1	0	0	0
1990_5	O	0.264856	Small	LUVp_15_30	29_07_2019	5	13:18:00	sun	5	4	0	0	0	0	0	1	0	0	0	0	0	5	4	0	1	0	1	0.8	0	0.2	0
1893_6	J	0.164058	Small	LUVp_15_30	09_07_2019	3	13:19:00	sun	5	1	3	1	0	1	1	0	0	0	0	0	0	7	5	2	0	0	1.4	1	0.4	0	0
1920_25	A	0.260972	Small	LUVp_15_30	29_07_2019	8	13:22:00	sun	5	6	1	0	0	0	0	0	0	0	0	0	0	7	7	0	0	0	1.4	1.4	0	0	0
1893_6	M	0.164058	Small	LUVp_15_30	30_07_2019	3	13:26:00	sun/overcast	5	0	1	0	0	0	0	0	0	0	0	0	0	1	1	0	0	0	0.2	0.2	0	0	0
1976_11	Q	0.188639	Small	LUVp_15_30	06_08_2019	5	13:30:00	sun	5	1	1	0	1	0	0	0	0	0	0	0	0	3	2	1	0	0	0.6	0.4	0.2	0	0
1880_13	M	0.177563	Small	LUVp_15_30	30_07_2019	2	13:34:00	sun/overcast	5	0	0	0	0	0	0	0	0	0	0	0	0	0	0	0	0	0	0	0	0	0	0
1990_26	E	0.192725	Small	LUVp_15_30	29_07_2019	2	13:34:00	sun	5	0	0	0	0	0	0	0	0	0	0	0	0	0	0	0	0	0	0	0	0	0	0
1880_14	A	0.207494	Small	LUVp_15_30	07_08_2019	4	13:35:00	sun	5	3	0	0	2	0	1	0	0	0	0	0	0	6	3	3	0	0	1.2	0.6	0.6	0	0
1954_31	O	0.210545	Small	LUVp_15_30	07_08_2019	4	13:36:00	sun	5	2	1	0	0	0	0	0	0	0	0	0	0	3	3	0	0	0	0.6	0.6	0	0	0
1976_17	O	0.186182	Small	LUVp_15_30	06_08_2019	8	13:36:00	sun	5	8	2	0	0	0	0	0	0	0	0	0	0	10	10	0	0	0	2	2	0	0	0
1976_11	A	0.188639	Small	LUVp_15_30	31_07_2019	2	13:37:00	sun/overcast	5	0	2	0	0	0	0	0	0	0	0	0	0	2	2	0	0	0	0.4	0.4	0	0	0
1876_20	A	0.162262	Small	LUVp_15_30	29_07_2019	4	13:38:00	sun	5	1	2	0	0	0	0	0	0	0	0	0	0	3	3	0	0	0	0.6	0.6	0	0	0
1880_14	O	0.207494	Small	LUVp_15_30	31_07_2019	2	13:38:00	sun/overcast	5	1	3	0	1	0	0	0	0	0	0	0	0	5	4	1	0	0	1	0.8	0.2	0	0
1881_13	E	0.236518	Small	LUVp_15_30	29_07_2019	3	13:40:00	sun	5	2	2	0	0	0	0	0	0	0	0	0	0	4	4	0	0	0	0.8	0.8	0	0	0
1954_1	M	0.195219	Small	LUVp_15_30	29_07_2019	2	13:40:00	sun	5	1	2	0	0	0	0	0	0	0	0	0	0	3	3	0	0	0	0.6	0.6	0	0	0
1880_9	O	0.199986	Small	LUVp_15_30	06_08_2019	9	13:42:00	sun	5	6	1	0	0	1	0	0	0	0	0	0	0	8	7	1	0	0	1.6	1.4	0.2	0	0
1893_6	A	0.164058	Small	LUVp_15_30	29_07_2019	3	13:45:00	sun	5	1	1	0	0	0	0	0	0	0	0	0	0	2	2	0	0	0	0.4	0.4	0	0	0
1893_2	O	0.229668	Small	LUVp_15_30	29_07_2019	4	13:48:00	sun	5	1	0	0	1	0	0	0	0	0	0	0	0	2	1	1	0	0	0.4	0.2	0.2	0	0
1976_11	O	0.188639	Small	LUVp_15_30	07_08_2019	6	13:48:00	sun	5	1	0	0	1	0	0	0	0	0	0	0	0	2	1	1	0	0	0.4	0.2	0.2	0	0
1881_8	A	0.281417	Small	LUVp_15_30	06_08_2019	4	13:49:00	sun	5	3	1	0	0	0	0	0	0	0	0	0	0	4	4	0	0	0	0.8	0.8	0	0	0
1976_17	M	0.186182	Small	LUVp_15_30	30_07_2019	3	13:49:00	sun/overcast	5	1	0	0	1	1	0	0	0	0	0	0	0	3	1	2	0	0	0.6	0.2	0.4	0	0
1881_15	O	0.218319	Small	LUVp_15_30	31_07_2019	2	13:50:00	sun/overcast	5	1	1	0	1	0	0	0	0	0	0	0	0	3	2	1	0	0	0.6	0.4	0.2	0	0
1990_4	A	0.256606	Small	LUVp_15_30	06_08_2019	2	13:50:00	sun	5	3	2	0	0	0	0	0	0	0	0	0	0	5	5	0	0	0	1	1	0	0	0
1881_8	E	0.281417	Small	LUVp_15_30	31_07_2019	2	13:51:00	overcast	5	0	0	0	0	1	0	0	0	0	0	0	0	1	0	1	0	0	0.2	0	0.2	0	0
1883_4	O	0.193693	Small	LUVp_15_30	06_08_2019	5	14:00:00	sun	5	4	0	0	1	0	0	0	0	0	0	0	0	5	4	1	0	0	1	0.8	0.2	0	0
1881_15	A	0.218319	Small	LUVp_15_30	07_08_2019	3	14:02:00	sun	5	5	3	0	1	0	0	0	0	0	0	0	0	9	8	1	0	0	1.8	1.6	0.2	0	0
1920_25	A	0.260972	Small	LUVp_15_30	31_07_2019	7	14:15:00	sun/overcast	5	9	3	0	1	0	0	0	0	0	0	0	0	13	12	1	0	0	2.6	2.4	0.2	0	0
1968_2	Q	0.273513	Small	LUVp_15_30	06_08_2019	3	14:15:00	sun	5	3	0	0	0	0	0	0	0	0	0	0	0	3	3	0	0	0	0.6	0.6	0	0	0
1883_4	M	0.193693	Small	LUVp_15_30	30_07_2019	2	14:17:00	sun/overcast	5	5	1	0	0	0	0	0	0	0	0	0	0	6	6	0	0	0	1.2	1.2	0	0	0
1954_1	O	0.195219	Small	LUVp_15_30	31_07_2019	3	14:18:00	sun/overcast	5	2	0	0	0	0	0	0	0	0	0	0	0	2	2	0	0	0	0.4	0.4	0	0	0
1968_2	O	0.273513	Small	LUVp_15_30	07_08_2019	4	14:18:00	sun	5	3	1	0	0	0	0	0	0	0	0	0	0	4	4	0	0	0	0.8	0.8	0	0	0
1954_1	A	0.195219	Small	LUVp_15_30	07_08_2019	5	14:19:00	sun	5	5	0	2	1	0	0	0	0	0	0	0	0	8	7	1	0	0	1.6	1.4	0.2	0	0
1954_31	A	0.210545	Small	LUVp_15_30	06_08_2019	3	14:24:00	sun	5	0	0	0	0	2	0	0	0	0	0	1	0	3	0	2	0	1	0.6	0	0.4	0	0.2
1876_20	A	0.162262	Small	LUVp_15_30	31_07_2019	2	14:27:00	sun/overcast	5	0	0	0	2	2	0	0	0	0	0	0	0	4	0	4	0	0	0.8	0	0.8	0	0
1880_13	A	0.177563	Small	LUVp_15_30	07_08_2019	4	14:32:00	sun	5	8	4	0	0	0	0	0	0	0	0	0	0	12	12	0	0	0	2.4	2.4	0	0	0
1954_17	A	0.245506	Small	LUVp_15_30	31_07_2019	3	14:32:00	sun/overcast	5	1	0	0	3	0	0	0	0	0	0	0	0	4	1	3	0	0	0.8	0.2	0.6	0	0
1893_2	M	0.229668	Small	LUVp_15_30	30_07_2019	5	14:33:00	sun/overcast	5	2	0	0	0	0	0	0	0	0	0	0	0	2	2	0	0	0	0.4	0.4	0	0	0
1954_31	E	0.210545	Small	LUVp_15_30	31_07_2019	3	14:33:00	overcast	5	0	2	0	1	0	0	1	0	0	0	0	0	4	2	1	1	0	0.8	0.4	0.2	0.2	0
1990_26	O	0.192725	Small	LUVp_15_30	07_08_2019	5	14:36:00	sun	5	6	1	1	0	0	0	0	0	0	0	0	0	8	8	0	0	0	1.6	1.6	0	0	0
1883_4	J	0.193693	Small	LUVp_15_30	09_07_2019	5	14:39:00	sun	5	5	3	0	0	0	0	0	0	0	0	0	0	8	8	0	0	0	1.6	1.6	0	0	0
1976_17	A	0.186182	Small	LUVp_15_30	07_08_2019	8	14:39:00	sun	5	6	4	0	0	0	0	0	0	0	0	0	0	10	10	0	0	0	2	2	0	0	0
1876_20	Q	0.162262	Small	LUVp_15_30	06_08_2019	6	14:40:00	sun	5	3	0	0	2	0	0	1	0	0	0	0	0	6	3	2	1	0	1.2	0.6	0.4	0.2	0
1954_17	O	0.245506	Small	LUVp_15_30	07_08_2019	9	14:48:00	sun	5	4	3	0	2	0	0	0	0	0	0	0	0	9	7	2	0	0	1.8	1.4	0.4	0	0
1990_26	A	0.192725	Small	LUVp_15_30	31_07_2019	3	14:50:00	sun/overcast	5	0	1	0	1	0	0	0	0	0	0	0	0	2	1	1	0	0	0.4	0.2	0.2	0	0
1880_10	J	0.227338	Small	LUVp_15_30	09_07_2019	5	14:53:00	sun	5	3	6	2	0	0	0	0	0	0	0	0	0	11	11	0	0	0	2.2	2.2	0	0	0
PI_25_30	E	0.159065	Small	LUVp_15_30	29_07_2019	8	15:05:00	sun	5	0	2	0	0	0	0	2	0	0	0	0	0	4	2	0	2	0	0.8	0.4	0	0.4	0
1880_2	E	0.203348	Small	LUVp_15_30	29_07_2019	4	15:16:00	sun	5	5	1	0	0	0	0	0	0	0	0	0	0	6	6	0	0	0	1.2	1.2	0	0	0
1990_5	O	0.264856	Small	LUVp_15_30	29_07_2019	5	15:18:00	sun	5	2	1	0	0	0	0	0	0	0	0	1	0	4	3	0	0	1	0.8	0.6	0	0	0.2
1920_25	A	0.260972	Small	LUVp_15_30	29_07_2019	8	15:22:00	sun	5	7	0	0	2	1	0	0	0	0	0	0	0	10	7	3	0	0	2	1.4	0.6	0	0
1990_26	E	0.192725	Small	LUVp_15_30	29_07_2019	2	15:28:00	sun	5	1	0	0	0	0	0	0	0	0	0	0	0	1	1	0	0	0	0.2	0.2	0	0	0
1876_20	A	0.162262	Small	LUVp_15_30	29_07_2019	4	15:38:00	sun	5	0	0	0	4	0	0	0	0	0	0	0	0	4	0	4	0	0	0.8	0	0.8	0	0
1881_13	E	0.236518	Small	LUVp_15_30	29_07_2019	3	15:39:00	sun	5	3	0	0	0	0	0	0	0	0	0	0	0	3	3	0	0	0	0.6	0.6	0	0	0
1954_1	M	0.195219	Small	LUVp_15_30	29_07_2019	2	15:42:00	sun	5	5	0	0	0	0	0	0	0	0	0	0	0	5	5	0	0	0	1	1	0	0	0
1893_6	A	0.164058	Small	LUVp_15_30	29_07_2019	3	15:45:00	sun	5	0	0	0	0	1	0	0	0	0	0	0	0	1	0	1	0	0	0.2	0	0.2	0	0
1893_2	O	0.229668	Small	LUVp_15_30	29_07_2019	4	15:48:00	sun	5	2	0	0	0	0	0	2	0	0	0	0	0	4	2	0	2	0	0.8	0.4	0	0.4	0
AMES_3_10	A	0.616744	Intermediate	LUVp_50_80	06_08_2019	2	09:12:00	sun	5	1	0	1	0	0	0	0	0	0	0	0	0	2	2	0	0	0	0.4	0.4	0	0	0
PI_35_9	A	0.603263	Intermediate	LUVp_50_80	07_08_2019	3	09:18:00	sun	5	2	0	0	0	0	1	0	0	0	0	0	0	3	2	1	0	0	0.6	0.4	0.2	0	0
PI_35_2	A	0.595233	Intermediate	LUVp_50_80	06_08_2019	5	09:25:00	sun	5	7	3	0	0	0	1	0	0	0	0	0	0	11	10	1	0	0	2.2	2	0.2	0	0
1830_2	A	0.587804	Intermediate	LUVp_50_80	06_08_2019	8	09:31:00	sun	5	4	1	0	4	0	0	0	0	0	0	0	0	9	5	4	0	0	1.8	1	0.8	0	0
1830_10	A	0.555956	Intermediate	LUVp_50_80	07_08_2019	3	09:36:00	sun	5	2	1	0	2	0	0	0	0	0	0	0	0	5	3	2	0	0	1	0.6	0.4	0	0
2144_6	A	0.566738	Intermediate	LUVp_50_80	06_08_2019	2	09:37:00	sun	5	1	0	0	0	0	0	0	0	0	0	0	0	1	1	0	0	0	0.2	0.2	0	0	0
PI_35_3	A	0.575139	Intermediate	LUVp_50_80	07_08_2019	3	09:48:00	sun	5	4	0	0	2	1	0	0	0	0	0	0	0	7	4	3	0	0	1.4	0.8	0.6	0	0
1849_2	A	0.54053	Intermediate	LUVp_50_80	07_08_2019	3	10:00:00	sun	5	1	0	0	2	0	0	0	0	0	0	0	0	3	1	2	0	0	0.6	0.2	0.4	0	0
1799_7	O	0.646944	Intermediate	LUVp_50_80	07_08_2019	10	10:03:00	sun	5	3	1	0	1	0	0	0	0	0	0	0	0	5	4	1	0	0	1	0.8	0.2	0	0
2144_6	M	0.566738	Intermediate	LUVp_50_80	07_08_2019	4	10:04:00	sun	5	3	0	0	0	0	0	0	0	0	0	0	0	3	3	0	0	0	0.6	0.6	0	0	0
2139_15	M	0.60111	Intermediate	LUVp_50_80	07_08_2019	6	10:29:00	sun	5	4	3	0	1	0	0	0	0	0	0	0	0	8	7	1	0	0	1.6	1.4	0.2	0	0
2144_13	O	0.600662	Intermediate	LUVp_50_80	06_08_2019	9	10:42:00	sun	5	4	2	0	2	0	0	0	0	0	0	0	0	8	6	2	0	0	1.6	1.2	0.4	0	0
AMES_3_10	E	0.616744	Intermediate	LUVp_50_80	31_07_2019	2	1210	overcast	5	1	0	0	0	0	0	0	0	0	0	0	0	1	1	0	0	0	0.2	0.2	0	0	0
AMES_3_10	A	0.616744	Intermediate	LUVp_50_80	06_08_2019	2	13:05:00	sun	5	1		1	0	0	0	0	0	0	0	0	0	2	2	0	0	0	0.4	0.4	0	0	0
PI_35_9	A	0.603263	Intermediate	LUVp_50_80	07_08_2019	3	13:12:00	sun	5	0	0	0	1	0	0	0	0	0	0	0	0	1	0	1	0	0	0.2	0	0.2	0	0
PI_35_2	A	0.595233	Intermediate	LUVp_50_80	06_08_2019	5	13:16:00	sun	5	5	0	0	1	0	0	0	0	0	0	0	0	6	5	1	0	0	1.2	1	0.2	0	0
1830_2	A	0.587804	Intermediate	LUVp_50_80	06_08_2019	8	13:22:00	sun	5	4	2	0	4	0	0	0	0	0	0	0	0	10	6	4	0	0	2	1.2	0.8	0	0
PI_35_2	E	0.595233	Intermediate	LUVp_50_80	31_07_2019	2	13:22:00	overcast	5	0	1	0	1	0	0	0	0	0	0	0	0	2	1	1	0	0	0.4	0.2	0.2	0	0
2144_6	A	0.566738	Intermediate	LUVp_50_80	06_08_2019	2	13:27:00	sun	5	4	0	0	0	0	0	0	0	0	0	0	0	4	4	0	0	0	0.8	0.8	0	0	0
1830_2	E	0.587804	Intermediate	LUVp_50_80	31_07_2019	3	13:28:00	overcast	5	0	1	0	1	0	0	0	0	0	0	0	0	2	1	1	0	0	0.4	0.2	0.2	0	0
1830_10	A	0.555956	Intermediate	LUVp_50_80	07_08_2019	3	13:29:00	sun	5	0	0	0	2	3	1	0	0	0	0	0	0	6	0	6	0	0	1.2	0	1.2	0	0
2144_6	E	0.566738	Intermediate	LUVp_50_80	31_07_2019	2	13:34:00	overcast	5	0	0	0	0	0	0	0	0	0	0	0	0	0	0	0	0	0	0	0	0	0	0
PI_20_11	E	0.585657	Intermediate	LUVp_50_80	31_07_2019	6	13:40:00	overcast	5	5	1	0	0	0	0	0	0	0	0	0	0	6	6	0	0	0	1.2	1.2	0	0	0
PI_35_3	A	0.575139	Intermediate	LUVp_50_80	07_08_2019	3	13:40:00	sun	5	3	2	0	1	0	0	0	0	0	0	0	0	6	5	1	0	0	1.2	1	0.2	0	0
1849_2	A	0.54053	Intermediate	LUVp_50_80	07_08_2019	3	13:51:00	sun	5	1	1	0	5	1	0	0	0	0	0	0	0	8	2	6	0	0	1.6	0.4	1.2	0	0
PI_17_13	O	0.506638	Intermediate	LUVp_50_80	31_07_2019	7	13:56:00	sun/overcast	5	4	6	0	0	0	0	0	0	0	0	0	0	10	10	0	0	0	2	2	0	0	0
1799_7	O	0.646944	Intermediate	LUVp_50_80	07_08_2019	10	14:00:00	sun	5	3	3	2	0	0	0	0	0	0	0	0	0	8	8	0	0	0	1.6	1.6	0	0	0
2144_13	O	0.600662	Intermediate	LUVp_50_80	06_08_2019	9	14:30:00	sun	5	2	0	0	3	0	0	0	0	0	0	0	0	5	2	3	0	0	1	0.4	0.6	0	0
2144_6	O	0.566738	Intermediate	LUVp_50_80	31_07_2019	3	14:38:00	sun/overcast	5	2	0	0	0	0	0	0	0	0	0	0	0	2	2	0	0	0	0.4	0.4	0	0	0
2144_13	M	0.600662	Intermediate	LUVp_50_80	30_07_2019	8	14:47:00	sun/overcast	5	0	1	1	0	2	0	0	0	0	0	0	0	4	2	2	0	0	0.8	0.4	0.4	0	0
1854_14	O	0.789249	Intermediate	LUVp_50_80	29_07_2019	3	09:00:00	sun	5	1	0	0	0	0	0	0	0	0	0	0	0	1	1	0	0	0	0.2	0.2	0	0	0
PI_26_12	A	0.699571	Intermediate	LUVp_50_80	06_08_2019	6	09:05:00	sun	5	0	1	0	2	0	0	0	0	0	0	0	0	3	1	2	0	0	0.6	0.2	0.4	0	0
PI_39_2	M	0.702321	Intermediate	LUVp_50_80	07_08_2019	6	09:09:00	sun	5	2	1	0	2	0	0	0	0	0	0	0	0	5	3	2	0	0	1	0.6	0.4	0	0
PI_17_3	M	0.786252	Intermediate	LUVp_50_80	06_08_2019	4	09:10:00	sun	5	4	0	1	0	0	0	0	0	0	0	0	0	5	5	0	0	0	1	1	0	0	0
PI_26_12	M	0.699571	Intermediate	LUVp_50_80	07_08_2019	7	09:15:00	sun	5	6	0	0	2	0	0	0	0	0	0	0	0	8	6	2	0	0	1.6	1.2	0.4	0	0
2149_1	O	0.78849	Intermediate	LUVp_50_80	07_08_2019	2	09:16:00	sun	5	1	0	1	0	0	0	0	0	0	0	0	0	2	2	0	0	0	0.4	0.4	0	0	0
1854_14	O	0.789249	Intermediate	LUVp_50_80	06_08_2019	8	09:18:00	sun	5	1	1	0	0	1	0	0	0	0	0	0	0	3	2	1	0	0	0.6	0.4	0.2	0	0
MB1W_31	M	0.689507	Intermediate	LUVp_50_80	07_08_2019	8	09:21:00	sun	5	6	2	0	1	0	0	1	0	0	0	0	0	10	8	1	1	0	2	1.6	0.2	0.2	0
1854_10	O	0.780167	Intermediate	LUVp_50_80	07_08_2019	10	09:28:00	sun	5	4	2	0	0	0	0	0	0	0	0	0	0	6	6	0	0	0	1.2	1.2	0	0	0
1854_10	M	0.780167	Intermediate	LUVp_50_80	06_08_2019	7	09:29:00	sun	5	7	0	0	1	0	0	1	0	0	0	0	0	9	7	1	1	0	1.8	1.4	0.2	0.2	0
1828_26	O	0.698416	Intermediate	LUVp_50_80	07_08_2019	3	09:34:00	sun	5	2	0	0	1	0	0	0	0	0	0	0	0	3	2	1	0	0	0.6	0.4	0.2	0	0
1800_11	M	0.65562	Intermediate	LUVp_50_80	06_08_2019	4	09:35:00	sun	5	14	0	0	1	0	0	0	0	0	0	0	0	15	14	1	0	0	3	2.8	0.2	0	0
PI_18_51	O	0.702658	Intermediate	LUVp_50_80	06_08_2019	2	10:00:00	sun	5	3	2	0	0	0	0	0	0	0	0	0	0	5	5	0	0	0	1	1	0	0	0
PI_20_30	E	0.742743	Intermediate	LUVp_50_80	29_07_2019	10	10:06:00	sun	5	4	0	0	1	0	0	3	0	0	0	0	0	8	4	1	3	0	1.6	0.8	0.2	0.6	0
PI_17_3	M	0.786252	Intermediate	LUVp_50_80	07_08_2019	5	10:16:00	sun	5	7	0	0	0	0	0	0	0	0	0	0	0	7	7	0	0	0	1.4	1.4	0	0	0
1854_14	O	0.789249	Intermediate	LUVp_50_80	29_07_2019	3	11:00:00	sun	5	0	0	0	0	1	0	0	0	0	0	0	0	1	0	1	0	0	0.2	0	0.2	0	0
PI_20_30	E	0.742743	Intermediate	LUVp_50_80	29_07_2019	10	11:54:00	sun	5	6	1	0	0	0	0	0	0	0	0	0	0	7	7	0	0	0	1.4	1.4	0	0	0
PI_26_12	A	0.699571	Intermediate	LUVp_50_80	06_08_2019	6	1259	sun	5	6	0	0	4	2	0	0	0	0	0	0	0	12	6	6	0	0	2.4	1.2	1.2	0	0
1854_14	O	0.789249	Intermediate	LUVp_50_80	29_07_2019	3	13:00:00	sun	5	0	0	0	2	0	0	0	0	0	0	0	0	2	0	2	0	0	0.4	0	0.4	0	0
PI_17_3	Q	0.786252	Intermediate	LUVp_50_80	06_08_2019	4	13:00:00	sun	5	6	0	0	1	0	0	0	0	0	0	0	0	7	6	1	0	0	1.4	1.2	0.2	0	0
1800_23	J	0.761619	Intermediate	LUVp_50_80	09_07_2019	5	13:04:00	sun	5	1	0	1	1	0	0	0	0	0	0	0	0	3	2	1	0	0	0.6	0.4	0.2	0	0
PI_26_12	E	0.699571	Intermediate	LUVp_50_80	31_07_2019	2	13:05:00	overcast	5	0	0	0	1	0	0	0	0	0	0	0	0	1	0	1	0	0	0.2	0	0.2	0	0
1854_14	O	0.789249	Intermediate	LUVp_50_80	06_08_2019	8	13:06:00	sun	5	0	2	0	2	0	0	0	0	0	0	0	0	4	2	2	0	0	0.8	0.4	0.4	0	0
PI_17_3	A	0.786252	Intermediate	LUVp_50_80	31_07_2019	2	13:06:00	sun/overcast	5	0	1	0	0	0	0	0	0	0	0	0	0	1	1	0	0	0	0.2	0.2	0	0	0
SK1W_17	M	0.673965	Intermediate	LUVp_50_80	30_07_2019	8	13:08:00	sun/overcast	5	5	0	1	0	0	0	0	0	0	0	0	0	6	6	0	0	0	1.2	1.2	0	0	0
2149_1	O	0.78849	Intermediate	LUVp_50_80	07_08_2019	2	13:12:00	sun	5	1	0	0	1	0	0	0	0	0	0	0	0	2	1	1	0	0	0.4	0.2	0.2	0	0
1854_14	M	0.789249	Intermediate	LUVp_50_80	30_07_2019	5	13:14:00	sun/overcast	5	3	0	0	3	0	0	0	0	0	0	0	0	6	3	3	0	0	1.2	0.6	0.6	0	0
1854_10	Q	0.780167	Intermediate	LUVp_50_80	06_08_2019	8	13:16:00	sun	5	8	0	0	0	0	0	0	0	0	0	0	0	8	8	0	0	0	1.6	1.6	0	0	0
PI_21_11	A	0.698128	Intermediate	LUVp_50_80	31_07_2019	10	13:18:00	sun/overcast	5	9	3	0	2	0	0	0	0	0	0	2	0	16	12	2	0	2	3.2	2.4	0.4	0	0.4
PI_20_30	M	0.742743	Intermediate	LUVp_50_80	30_07_2019	9	13:20:00	sun/overcast	5	5	0	1	1	0	0	0	0	0	0	0	0	7	6	1	0	0	1.4	1.2	0.2	0	0
1800_11	Q	0.65562	Intermediate	LUVp_50_80	06_08_2019	7	13:24:00	sun	5	0	0	0	2	0	0	0	0	0	0	0	0	2	0	2	0	0	0.4	0	0.4	0	0
1854_10	O	0.780167	Intermediate	LUVp_50_80	07_08_2019	10	13:24:00	sun	5	7	3	0	0	0	0	0	0	0	0	0	0	10	10	0	0	0	2	2	0	0	0
1854_10	A	0.780167	Intermediate	LUVp_50_80	31_07_2019	2	13:25:00	sun/overcast	5	2	0	0	0	0	0	0	0	0	0	0	0	2	2	0	0	0	0.4	0.4	0	0	0
1828_26	O	0.698416	Intermediate	LUVp_50_80	07_08_2019	3	13:30:00	sun	5	3	1	0	0	0	0	0	0	0	0	0	0	4	4	0	0	0	0.8	0.8	0	0	0
1800_11	A	0.65562	Intermediate	LUVp_50_80	31_07_2019	2	13:31:00	sun/overcast	5	1	3	0	1	0	0	0	0	0	0	0	0	5	4	1	0	0	1	0.8	0.2	0	0
PI_26_21	J	0.699253	Intermediate	LUVp_50_80	09_07_2019	3	13:32:00	sun	5	4	0	0	2	1	0	0	0	0	0	0	0	7	4	3	0	0	1.4	0.8	0.6	0	0
AMES_2_17	A	0.672699	Intermediate	LUVp_50_80	31_07_2019	8	13:44:00	sun/overcast	5	4	0	0	2	0	0	0	0	0	0	0	0	6	4	2	0	0	1.2	0.8	0.4	0	0
2149_1	J	0.78849	Intermediate	LUVp_50_80	09_07_2019	4	13:48:00	sun	5	2	1	0	1	1	0	0	0	0	0	0	0	5	3	2	0	0	1	0.6	0.4	0	0
PI_18_51	O	0.702658	Intermediate	LUVp_50_80	06_08_2019	2	13:48:00	sun	5	0	1	0	0	0	0	0	0	0	0	0	0	1	1	0	0	0	0.2	0.2	0	0	0
PI_20_30	E	0.742743	Intermediate	LUVp_50_80	29_07_2019	10	13:51:00	sun	5	8	0	0	1	0	0	1	0	0	0	0	0	10	8	1	1	0	2	1.6	0.2	0.2	0
1800_6	J	0.67306	Intermediate	LUVp_50_80	09_07_2019	7	13:57:00	sun	5	11	3	0	1	0	0	0	0	0	0	0	0	15	14	1	0	0	3	2.8	0.2	0	0
1854_14	O	0.789249	Intermediate	LUVp_50_80	29_07_2019	3	15:00:00	sun	5	1	0	0	2	0	0	0	0	0	0	0	0	3	1	2	0	0	0.6	0.2	0.4	0	0
PI_20_30	E	0.742743	Intermediate	LUVp_50_80	29_07_2019	10	15:51:00	sun	5	7	0	0	0	0	0	0	0	0	0	0	0	7	7	0	0	0	1.4	1.4	0	0	0
1815_22	A	1	Large	LUVp_95_100	29_07_2019	2	09:00:00	sun	5	1	1	0	0	0	0	0	0	0	0	0	0	2	2	0	0	0	0.4	0.4	0	0	0
1831_11	E	1	Large	LUVp_95_100	29_07_2019	3	09:00:00	sun	5	0	2	0	0	0	0	0	0	0	0	0	0	2	2	0	0	0	0.4	0.4	0	0	0
1802_25	A	1	Large	LUVp_95_100	07_08_2019	3	09:05:00	sun	5	2	2	1	0	0	0	0	0	0	0	0	0	5	5	0	0	0	1	1	0	0	0
AMES_2_3	A	1	Large	LUVp_95_100	29_07_2019	5	09:05:00	sun	5	3	1	0	1	1	0	0	0	0	0	0	0	6	4	2	0	0	1.2	0.8	0.4	0	0
PI_34_5	M	1	Large	LUVp_95_100	29_07_2019	5	09:10:00	sun	5	1	0	0	0	0	0	0	0	0	0	0	0	1	1	0	0	0	0.2	0.2	0	0	0
1831_13	A	1	Large	LUVp_95_100	29_07_2019	3	09:11:00	sun	5	2	0	0	0	0	0	0	0	0	0	0	0	2	2	0	0	0	0.4	0.4	0	0	0
1854_18	E	0.985313	Large	LUVp_95_100	29_07_2019	2	09:12:00	sun	5	0	0	0	1	0	0	0	0	0	0	0	0	1	0	1	0	0	0.2	0	0.2	0	0
PI_39_4	E	1	Large	LUVp_95_100	29_07_2019	6	09:24:00	sun	5	0	0	0	0	0	0	0	0	0	0	0	0	0	0	0	0	0	0	0	0	0	0
1827_16	A	1	Large	LUVp_95_100	07_08_2019	3	09:30:00	sun	5	0	0	1	1	0	0	0	0	0	0	0	0	2	1	1	0	0	0.4	0.2	0.2	0	0
1818_27	M	1	Large	LUVp_95_100	07_08_2019	3	09:34:00	sun	5	3	2	0	0	0	0	0	0	0	0	0	0	5	5	0	0	0	1	1	0	0	0
PI_34_1	M	1	Large	LUVp_95_100	29_07_2019	9	09:34:00	sun	5	0	0	0	0	0	0	0	0	0	0	0	0	0	0	0	0	0	0	0	0	0	0
1797_3	O	1	Large	LUVp_95_100	29_07_2019	2	09:36:00	sun	5	2	0	0	1	0	0	0	0	0	0	0	0	3	2	1	0	0	0.6	0.4	0.2	0	0
1805_16	O	1	Large	LUVp_95_100	29_07_2019	2	09:42:00	sun	5	1	0	0	2	0	0	0	0	0	0	0	0	3	1	2	0	0	0.6	0.2	0.4	0	0
1817_7	O	1	Large	LUVp_95_100	07_08_2019	2	09:46:00	sun	5	2	1	0	4	0	0	0	0	0	0	0	0	7	3	4	0	0	1.4	0.6	0.8	0	0
1817_8	M	1	Large	LUVp_95_100	07_08_2019	3	09:46:00	sun	5	4	0	0	1	0	0	0	0	0	0	0	0	5	4	1	0	0	1	0.8	0.2	0	0
1805_12	O	1	Large	LUVp_95_100	07_08_2019	5	09:58:00	sun	5	2	1	0	0	0	0	0	0	0	0	0	0	3	3	0	0	0	0.6	0.6	0	0	0
1827_9	A	1	Large	LUVp_95_100	07_08_2019	2	10:06:00	sun	5	2	0	0	0	0	0	0	0	0	0	0	0	2	2	0	0	0	0.4	0.4	0	0	0
PI_34_55	O	1	Large	LUVp_95_100	06_08_2019	9	10:06:00	sun	5	3	1	0	0	0	0	0	0	0	0	0	0	4	4	0	0	0	0.8	0.8	0	0	0
1797_7	O	1	Large	LUVp_95_100	07_08_2019	4	10:09:00	sun	5	3	0	0	0	0	0	0	0	0	0	0	0	3	3	0	0	0	0.6	0.6	0	0	0
1815_22	M	1	Large	LUVp_95_100	06_08_2019	2	10:15:00	sun	5	3	0	0	0	0	1	0	0	0	1	0	0	5	3	1	0	1	1	0.6	0.2	0	0.2
1822_18	O	1	Large	LUVp_95_100	07_08_2019	9	10:15:00	sun	5	1	1	0	3	0	0	0	0	0	0	0	0	5	2	3	0	0	1	0.4	0.6	0	0
1797_3	O	1	Large	LUVp_95_100	06_08_2019	6	10:18:00	sun	5	7	4	0	0	0	0	0	0	0	0	0	0	11	11	0	0	0	2.2	2.2	0	0	0
1805_3	A	1	Large	LUVp_95_100	07_08_2019	4	10:18:00	sun	5	1	2	0	0	0	0	0	0	0	0	0	0	3	3	0	0	0	0.6	0.6	0	0	0
1802_17	A	0.988918	Large	LUVp_95_100	06_08_2019	10	10:22:00	sun	5	5	0	0	0	0	0	0	0	0	0	0	0	5	5	0	0	0	1	1	0	0	0
1805_16	O	1	Large	LUVp_95_100	06_08_2019	5	10:24:00	sun	5	4	0	0	1	0	0	0	0	0	0	0	0	5	4	1	0	0	1	0.8	0.2	0	0
PI_27_4	A	1	Large	LUVp_95_100	07_08_2019	5	10:24:00	sun	5	2	1	0	2	0	0	0	0	0	0	0	0	5	3	2	0	0	1	0.6	0.4	0	0
1815_22	O	1	Large	LUVp_95_100	07_08_2019	3	10:27:00	sun	5	1	0	0	0	0	0	0	0	0	0	0	0	1	1	0	0	0	0.2	0.2	0	0	0
1831_11	A	1	Large	LUVp_95_100	06_08_2019	7	10:28:00	sun	5	5	2	1	2	0	0	0	0	0	0	0	0	10	8	2	0	0	2	1.6	0.4	0	0
1817_7	A	1	Large	LUVp_95_100	06_08_2019	3	10:34:00	sun	5	1	3	0	0	0	0	0	0	0	0	0	0	4	4	0	0	0	0.8	0.8	0	0	0
1831_13	M	1	Large	LUVp_95_100	06_08_2019	6	10:41:00	sun	5	6	0	0	0	0	0	0	0	0	0	0	0	6	6	0	0	0	1.2	1.2	0	0	0
1854_18	A	0.985313	Large	LUVp_95_100	06_08_2019	7	10:48:00	sun	5	11	5	0	0	0	0	0	0	0	0	0	0	16	16	0	0	0	3.2	3.2	0	0	0
1805_12	A	1	Large	LUVp_95_100	06_08_2019	5	10:54:00	sun	5	1	1	0	0	0	0	0	0	0	0	1	0	3	2	0	0	1	0.6	0.4	0	0	0.2
PI_36_29	O	1	Large	LUVp_95_100	06_08_2019	5	10:54:00	sun	5	2	0	0	0	0	0	0	0	0	0	0	0	2	2	0	0	0	0.4	0.4	0	0	0
1815_22	A	1	Large	LUVp_95_100	29_07_2019	2	11:00:00	sun	5	1	1	0	2	0	0	0	0	0	0	0	0	4	2	2	0	0	0.8	0.4	0.4	0	0
1831_11	E	1	Large	LUVp_95_100	29_07_2019	3	11:00:00	sun	5	2	1	0	0	0	0	1	0	0	0	0	0	4	3	0	1	0	0.8	0.6	0	0.2	0
AMES_2_3	A	1	Large	LUVp_95_100	29_07_2019	5	11:00:00	sun	5	2	0	0	1	0	0	0	0	0	0	0	0	3	2	1	0	0	0.6	0.4	0.2	0	0
1831_13	A	1	Large	LUVp_95_100	29_07_2019	3	11:11:00	sun	5	0	0	0	0	0	0	0	0	0	0	0	0	0	0	0	0	0	0	0	0	0	0
1854_18	E	0.985313	Large	LUVp_95_100	29_07_2019	2	11:11:00	sun	5	1	1	0	0	0	0	0	0	0	0	0	0	2	2	0	0	0	0.4	0.4	0	0	0
PI_34_5	M	1	Large	LUVp_95_100	29_07_2019	5	11:21:00	sun	5	2	0	0	0	0	0	0	0	0	0	0	0	2	2	0	0	0	0.4	0.4	0	0	0
PI_39_4	E	1	Large	LUVp_95_100	29_07_2019	6	11:23:00	sun	5	1	0	0	1	2	0	0	0	0	0	0	0	4	1	3	0	0	0.8	0.2	0.6	0	0
1797_3	O	1	Large	LUVp_95_100	29_07_2019	2	11:36:00	sun	5	2	1	0	1	0	0	0	0	0	0	0	0	4	3	1	0	0	0.8	0.6	0.2	0	0
1805_16	O	1	Large	LUVp_95_100	29_07_2019	2	11:42:00	sun	5	2	0	0	0	0	0	0	0	0	0	0	0	2	2	0	0	0	0.4	0.4	0	0	0
PI_34_1	M	1	Large	LUVp_95_100	29_07_2019	9	11:42:00	sun	5	4	0	0	0	0	0	0	0	0	0	0	0	4	4	0	0	0	0.8	0.8	0	0	0
1815_22	A	1	Large	LUVp_95_100	29_07_2019	2	13:00:00	sun	5	0	1	0	1	1	0	0	0	0	0	0	0	3	1	2	0	0	0.6	0.2	0.4	0	0
1831_11	E	1	Large	LUVp_95_100	29_07_2019	3	13:00:00	sun	5	1	1	0	0	0	0	0	0	0	0	0	0	2	2	0	0	0	0.4	0.4	0	0	0
1802_25	A	1	Large	LUVp_95_100	07_08_2019	3	13:02:00	sun	5	5	0	1	0	0	0	0	0	0	0	0	0	6	6	0	0	0	1.2	1.2	0	0	0
AMES_2_3	A	1	Large	LUVp_95_100	29_07_2019	5	13:05:00	sun	5	5	1	0	3	0	0	0	0	0	0	0	0	9	6	3	0	0	1.8	1.2	0.6	0	0
1805_30	J	1	Large	LUVp_95_100	09_07_2019	3	13:10:00	sun	5	3	0	0	0	0	0	0	0	0	0	0	0	3	3	0	0	0	0.6	0.6	0	0	0
PI_34_5	M	1	Large	LUVp_95_100	29_07_2019	5	13:10:00	sun	5	1	0	0	0	0	0	0	0	0	0	0	0	1	1	0	0	0	0.2	0.2	0	0	0
1831_13	A	1	Large	LUVp_95_100	29_07_2019	3	13:11:00	sun	5	1	2	0	0	0	0	0	0	0	0	0	0	3	3	0	0	0	0.6	0.6	0	0	0
1854_18	E	0.985313	Large	LUVp_95_100	29_07_2019	2	13:11:00	sun	5	2	2	0	0	0	0	0	0	0	0	0	0	4	4	0	0	0	0.8	0.8	0	0	0
PI_39_4	E	1	Large	LUVp_95_100	29_07_2019	6	13:22:00	sun	5	0	0	0	0	0	0	0	0	0	0	0	0	0	0	0	0	0	0	0	0	0	0
1827_16	A	1	Large	LUVp_95_100	07_08_2019	3	13:23:00	sun	5	0	0	0	2	1	0	0	0	0	0	0	0	3	0	3	0	0	0.6	0	0.6	0	0
1815_15	J	1	Large	LUVp_95_100	09_07_2019	2	13:25:00	sun	5	0	0	0	1	0	0	0	0	0	0	0	0	1	0	1	0	0	0.2	0	0.2	0	0
PI_34_1	M	1	Large	LUVp_95_100	29_07_2019	9	13:30:00	sun	5	2	0	0	0	0	0	0	0	0	0	0	0	2	2	0	0	0	0.4	0.4	0	0	0
1797_3	O	1	Large	LUVp_95_100	29_07_2019	2	13:36:00	sun	5	3	2	0	0	0	0	0	0	0	0	0	0	5	5	0	0	0	1	1	0	0	0
1805_16	O	1	Large	LUVp_95_100	29_07_2019	2	13:42:00	sun	5	3	0	0	0	1	0	0	0	0	0	0	0	4	3	1	0	0	0.8	0.6	0.2	0	0
1817_7	O	1	Large	LUVp_95_100	07_08_2019	2	13:42:00	sun	5	4	1	0	0	0	0	0	0	0	0	0	0	5	5	0	0	0	1	1	0	0	0
1815_22	A	1	Large	LUVp_95_100	31_07_2019	2	13:50:00	sun/overcast	5	2	0	0	1	1	0	0	0	0	0	0	0	4	2	2	0	0	0.8	0.4	0.4	0	0
1805_12	O	1	Large	LUVp_95_100	07_08_2019	5	13:54:00	sun	5	3	2	0	0	0	0	0	0	0	0	0	0	5	5	0	0	0	1	1	0	0	0
PI_34_55	O	1	Large	LUVp_95_100	06_08_2019	9	13:54:00	sun	5	2	1	0	0	1	0	3	0	0	1	0	0	8	3	1	3	1	1.6	0.6	0.2	0.6	0.2
1827_9	A	1	Large	LUVp_95_100	07_08_2019	2	13:56:00	sun	5	1	0	0	0	0	0	0	0	0	0	0	0	1	1	0	0	0	0.2	0.2	0	0	0
1797_3	O	1	Large	LUVp_95_100	06_08_2019	6	14:06:00	sun	5	2	2	0	0	1	0	0	0	0	0	0	0	5	4	1	0	0	1	0.8	0.2	0	0
1797_7	O	1	Large	LUVp_95_100	07_08_2019	4	14:06:00	sun	5	0	0	0	0	0	0	0	0	0	0	0	0	0	0	0	0	0	0	0	0	0	0
1802_17	A	0.988918	Large	LUVp_95_100	06_08_2019	10	14:07:00	sun	5	7	0	0	0	0	0	0	0	0	0	0	0	7	7	0	0	0	1.4	1.4	0	0	0
1805_3	A	1	Large	LUVp_95_100	07_08_2019	4	14:08:00	sun	5	0	0	0	0	0	0	0	0	0	0	0	0	0	0	0	0	0	0	0	0	0	0
1815_22	Q	1	Large	LUVp_95_100	06_08_2019	2	14:08:00	sun	5	1	0	0	3	0	0	0	0	0	0	0	0	4	1	3	0	0	0.8	0.2	0.6	0	0
1822_18	A	1	Large	LUVp_95_100	31_07_2019	2	14:08:00	sun/overcast	5	2	1	0	0	0	0	1	0	0	0	0	0	4	3	0	1	0	0.8	0.6	0	0.2	0
PI_34_55	J	1	Large	LUVp_95_100	09_07_2019	8	14:08:00	sun	5	2	4	0	0	0	0	0	0	0	0	0	0	6	6	0	0	0	1.2	1.2	0	0	0
PI_34_55	M	1	Large	LUVp_95_100	30_07_2019	4	14:11:00	sun/overcast	5	0	0	0	0	0	0	1	0	0	0	0	0	1	0	0	1	0	0.2	0	0	0.2	0
1805_16	O	1	Large	LUVp_95_100	06_08_2019	5	14:12:00	sun	5	5	0	0	1	0	0	0	0	0	0	0	0	6	5	1	0	0	1.2	1	0.2	0	0
1822_18	O	1	Large	LUVp_95_100	07_08_2019	9	14:12:00	sun	5	3	1	0	3	0	0	0	0	0	0	0	0	7	4	3	0	0	1.4	0.8	0.6	0	0
1831_11	A	1	Large	LUVp_95_100	06_08_2019	7	14:13:00	sun	5	7	2	0	2	0	0	0	0	0	0	0	0	11	9	2	0	0	2.2	1.8	0.4	0	0
PI_27_4	A	1	Large	LUVp_95_100	07_08_2019	5	14:13:00	sun	5	1	1	1	5	0	0	0	0	0	0	0	0	8	3	5	0	0	1.6	0.6	1	0	0
PI_27_4	O	1	Large	LUVp_95_100	31_07_2019	2	14:13:00	sun/overcast	5	2	0	0	2	0	0	0	0	0	0	0	0	4	2	2	0	0	0.8	0.4	0.4	0	0
1802_17	E	0.988918	Large	LUVp_95_100	31_07_2019	3	14:16:00	overcast	5	1	0	0	0	2	0	1	0	0	0	0	0	4	1	2	1	0	0.8	0.2	0.4	0.2	0
1817_7	A	1	Large	LUVp_95_100	06_08_2019	3	14:18:00	sun	5	4	0	1	0	0	0	0	0	0	0	0	0	5	5	0	0	0	1	1	0	0	0
1831_11	E	1	Large	LUVp_95_100	31_07_2019	3	14:21:00	overcast	5	3	2	0	0	1	0	0	0	0	0	0	0	6	5	1	0	0	1.2	1	0.2	0	0
1831_13	A	1	Large	LUVp_95_100	31_07_2019	6	14:21:00	sun/overcast	5	2	0	0	0	0	0	0	0	0	0	0	0	2	2	0	0	0	0.4	0.4	0	0	0
1797_3	M	1	Large	LUVp_95_100	30_07_2019	3	14:22:00	sun/overcast	5	3	0	0	1	0	0	0	0	0	0	0	0	4	3	1	0	0	0.8	0.6	0.2	0	0
1815_22	O	1	Large	LUVp_95_100	07_08_2019	3	14:24:00	sun	5	1	1	0	1	0	0	0	0	0	0	0	0	3	2	1	0	0	0.6	0.4	0.2	0	0
PI_26_16	O	0.974072	Large	LUVp_95_100	31_07_2019	3	14:24:00	sun/overcast	5	2	3	0	1	0	0	0	0	0	0	0	0	6	5	1	0	0	1.2	1	0.2	0	0
1805_16	J	1	Large	LUVp_95_100	09_07_2019	6	14:27:00	sun	5	1	0	0	2	0	0	0	0	0	0	0	0	3	1	2	0	0	0.6	0.2	0.4	0	0
1805_16	M	1	Large	LUVp_95_100	30_07_2019	2	14:28:00	sun/overcast	5	3	0	0	0	0	0	0	0	0	0	0	0	3	3	0	0	0	0.6	0.6	0	0	0
1854_18	A	0.985313	Large	LUVp_95_100	06_08_2019	7	14:29:00	sun	5	12	6	2	0	0	0	0	0	0	0	0	0	20	20	0	0	0	4	4	0	0	0
1797_3	J	1	Large	LUVp_95_100	09_07_2019	6	14:34:00	sun	5	9	4	0	0	0	0	0	0	0	0	0	0	13	13	0	0	0	2.6	2.6	0	0	0
1805_12	A	1	Large	LUVp_95_100	06_08_2019	5	14:35:00	sun	5	3	0	1	0	0	0	0	0	0	0	0	0	4	4	0	0	0	0.8	0.8	0	0	0
1854_18	E	0.985313	Large	LUVp_95_100	31_07_2019	3	14:39:00	overcast	5	1	0	0	0	0	0	0	0	0	0	0	0	1	1	0	0	0	0.2	0.2	0	0	0
PI_39_4	A	1	Large	LUVp_95_100	31_07_2019	8	14:39:00	sun/overcast	5	4	1	0	1	1	0	0	0	0	0	0	0	7	5	2	0	0	1.4	1	0.4	0	0
PI_36_29	O	1	Large	LUVp_95_100	06_08_2019	5	14:41:00	sun	5	2	0	0	2	0	0	0	0	0	0	0	0	4	2	2	0	0	0.8	0.4	0.4	0	0
1797_7	A	1	Large	LUVp_95_100	31_07_2019	2	14:45:00	sun/overcast	5	0	0	0	0	0	0	3	0	0	0	0	0	3	0	0	3	0	0.6	0	0	0.6	0
1805_12	E	1	Large	LUVp_95_100	31_07_2019	3	14:45:00	overcast	5	1	0	0	0	0	0	1	0	0	0	0	0	2	1	0	1	0	0.4	0.2	0	0.2	0
AMES_2_3	A	1	Large	LUVp_95_100	31_07_2019	7	14:56:00	sun/overcast	5	5	1	0	3	0	0	0	0	0	0	0	0	9	6	3	0	0	1.8	1.2	0.6	0	0
PI_36_29	M	1	Large	LUVp_95_100	30_07_2019	3	14:58:00	sun/overcast	5	0	1	0	0	0	0	0	0	0	0	0	0	1	1	0	0	0	0.2	0.2	0	0	0
1815_22	A	1	Large	LUVp_95_100	29_07_2019	2	15:00:00	sun	5	1	0	0	2	0	0	0	0	0	0	0	0	3	1	2	0	0	0.6	0.2	0.4	0	0
1831_11	E	1	Large	LUVp_95_100	29_07_2019	3	15:00:00	sun	5	1	2	0	0	0	0	0	0	0	0	0	0	3	3	0	0	0	0.6	0.6	0	0	0
AMES_2_3	A	1	Large	LUVp_95_100	29_07_2019	5	15:05:00	sun	5	4	0	0	4	1	0	0	0	0	0	0	0	9	4	5	0	0	1.8	0.8	1	0	0
PI_34_5	M	1	Large	LUVp_95_100	29_07_2019	5	15:08:00	sun	5	3	0	0	0	0	0	0	0	0	0	0	0	3	3	0	0	0	0.6	0.6	0	0	0
1831_13	A	1	Large	LUVp_95_100	29_07_2019	3	15:10:00	sun	5	2	0	0	0	0	0	0	0	0	0	0	0	2	2	0	0	0	0.4	0.4	0	0	0
1854_18	E	0.985313	Large	LUVp_95_100	29_07_2019	2	15:11:00	sun	5	0	1	0	0	0	0	0	0	0	0	0	0	1	1	0	0	0	0.2	0.2	0	0	0
PI_39_4	E	1	Large	LUVp_95_100	29_07_2019	6	15:22:00	sun	5	1	0	0	1	0	0	0	0	0	0	0	0	2	1	1	0	0	0.4	0.2	0.2	0	0
PI_34_1	M	1	Large	LUVp_95_100	29_07_2019	9	15:31:00	sun	5	6	0	0	0	0	0	0	0	0	0	0	0	6	6	0	0	0	1.2	1.2	0	0	0
1797_3	O	1	Large	LUVp_95_100	29_07_2019	2	15:36:00	sun	5	4	0	0	0	0	0	0	0	0	0	0	0	4	4	0	0	0	0.8	0.8	0	0	0
1805_16	O	1	Large	LUVp_95_100	29_07_2019	2	15:42:00	sun	5	0	0	0	0	1	0	0	0	0	0	0	0	1	0	1	0	0	0.2	0	0.2	0	0
																										0

### Sheet: Statistical analyses
Comparisons for the pollinator visitations experiment performed in Vancouver in 2017
Two-sided Mann-Whitney U-test: P = 0.017, W = 150
Comparisons for the pollinator visitations experiment performed in Vancouver in 2019
Kruskal-Wallis test: P = 0.0058, χ2 = 14.54, df = 4
Wilcoxon rank sum test:
	LUVp < 0.15	LUVp = 0.15 - 0.3	LUVp = 0.5 - 0.8
LUVp = 0.15 - 0.3	0.018	-	-
LUVp = 0.5 - 0.8	0.018	0.279	-
LUVp > 0.95	0.063	0.079	0.018
