## Supplementary material for "Genetic basis and dual adaptive role of floral pigmentation in sunflowers": Figure 4 - source data 2

### Sheet: Ligules
				Figure 4 - source data 2: Ligules and leaves desiccation experiment data.
Genotype	LUVp category	LUVp	Replicate	Weight (mg)								Water content (percent)
				0 hours	1 hour	2 hours	3 hours	4 hours	5 hours	24hours	oven dry (3 ligules)	0 hours	1 hour	2 hours	3 hours	4 hours	5 hours	24hours	oven dry (3 ligules)
ANN0826-2	Large	1	1	37.2	36	34	32.1	30.1	28.8	9	24	100	94.5498	87.2038	79.1469	72.2749	65.8768	3.19905	0
			2	32.5	30.7	28.4	26	24.2	22	8.4
			3	38.7	37.1	35.2	32.7	30.7	28.8	9.3
ANN0826-5	Large	1	1	42	41	36	35	29	27	6.8	21.5	100	96.8254	79.8942	70.3704	57.672	51.3228	2.32804	0
			2	37	36	31	28	25	23	8.7
			3	37	36	30	25	22	20	8.2
ANN0826-6	Large	1	1	40	38	37	37	34	33	10.6	24.4	100	94.7146	89.4292	87.315	78.8584	75.6871	13.7421	0
			2	39	37	36	35	32	31	13
			3	40	39	36	35	33	32	13.8
ANN0910-2	Large	1	1	59	54	52	49	45	43	13.2	32.5	100	92.3345	87.4564	80.4878	73.5192	69.338	5.50523	0
			2	57	54	52	49	45	43	12.9
			3	60	57	54	50	48	46	14.3
ANN0910-2	Large	1	1	63.3	59.5	56.3	53	49.2	45.7	13.4	32.8	100	92.3843	86.2633	80.0712	72.5979	66.0498	3.55872	0
			2	54.8	51.3	48.6	45.7	42.2	39.5	12.3
			3	55.2	51.8	49.1	46.6	43.4	40.4	12.1
ANN0957-1	Large	1	1	30.8	29.7	29.1	28.8	27.9	27.2	13.3	20.1	100	94.7494	92.1241	89.9761	85.4415	82.1002	16.2291	0
			2	36.4	34.5	33.8	32.8	31.1	29.9	8.5
			3	36.7	35.3	34.4	33.9	32.7	31.8	11.9
ANN0981-3	Large	1	1	35.8	34.2	32.6	30.1	28.4	26.8	8.6	22.4	100	95.0125	89.0274	80.6733	74.1895	68.9526	1.62095	0
			2	36.8	35.6	34.1	31.9	30.5	29	7.4
			3	30	28.8	27.1	25.1	23	21.9	7.7
ANN0981-3	Large	1	1	35	32	30	27	25	24	6.5	18.3	100	91.0814	82.1628	71.0145	63.2107	59.8662	2.5641	0
			2	38	35	32	28	25	24	7.3
			3	35	33	30	27	25	24	6.8
ANN1261-2	Small	0.401961	1	28.2	27.5	25.3	23.7	22.6	21.1	5.9	14.8	100	95.2224	84.8435	78.089	73.3114	64.9094	2.80066	0
			2	25.2	24.1	21.5	20	18.9	16.9	5.8
			3	22.1	21	19.5	18.5	17.8	16.2	4.8
ANN1346-1	Small	0.163895	1	35.2	33.7	32.1	30.4	28.9	27	7.7	20.7	100	94.9309	89.0553	82.6037	77.3041	70.7373	2.99539	0
			2	37.5	36.1	34.1	31.9	29.9	27.9	7.9
			3	34.8	33.3	31.8	30.1	29	27.2	7.7
ANN1346-1	Small	0.163895	1	45	40	35	30	25	20	10.3	28.6	100	85.7685	72.4858	62.0493	46.8691	33.5863	1.13852	0
			2	45	40	36	34	28	24	10
			3	44	39	34	30	25	20	9.5
ANN1346-2	Small	0.19163	1	37	32	28	25	22	18	8.6	23.7	100	83.7775	72.19	62.92	50.1738	37.4276	2.781	0
			2	35	31	28	25	22	19	8.3
			3	38	33	30	28	23	19	9.2
ANN1372-1	Small	0.267045	1	21	18	17	14	13	11	5.8	14.6	100	85.5372	77.2727	62.8099	54.5455	46.281	5.57851	0
			2	21	19	17	15	12	11	5.8
			3	21	19	18	16	16	15	5.7
ANN1372-1	Small	0.267045	1	21.4	20	19.9	18.8	17.3	17	5.8	14.3	100	92.9293	89.0909	83.4343	74.1414	69.2929	4.84848	0
			2	21.1	20.1	19.2	18.4	16.8	16	5.6
			3	21.3	20.2	19.3	18.4	16.9	15.6	5.3
ANN1372-2	Small	0.157635	1	28	24	21	18	15	12	6.1	16.5	100	83.2061	70.9924	54.1985	40.458	28.2443	1.67939	0
			2	25	21	18	14	11	9	5.4
			3	29	26	24	20	17	14	6.1
ANN1372-3	Small	0.333333	1	25.9	24.5	23.3	21.1	19.5	18.1	6.7	16.2	100	90.9565	82.7826	70.4348	61.7391	54.9565	4	0
			2	24.7	22.1	19.7	16.5	14.4	12.6	6.2
			3	23.1	21.9	20.8	19.1	17.8	17.1	5.6
											Welch t-test
											p-value	NA	0.029	0.045	0.042	0.054	0.031	0.203	NA
											t	NA	2.6	2.27	2.28	2.14	2.47	1.38	NA
											df	NA	8.89	10.57	11.83	11.65	10.97	8	NA

### Sheet: Leaves
Genotype	LUVp category	LUVp	Replicate	Weight (mg)								Water content (percent)
				0 hours	1 hour	2 hours	3 hours	4 hours	5 hours	24hours	oven dry (3 ligules)	0 hours	1 hour	2 hours	3 hours	4 hours	5 hours	24hours	oven dry (3 ligules)
ANN0826-1	Large	1	a	4.7	4.1	3.9	3.7	3.6	3.4	1.4	0.864	100	83.8437	79.8475	75.8514	71.7694	67.7732	16.6975	0
			b	4.4	3.8	3.7	3.6	3.4	3.3	1.5	0.801
ANN0826-2	Large	1	a	4.5	4.3	4.2	4	3.9	3.7	1.6	0.858	100	90.6947	86.0421	80.0166	77.0038	70.9783	14.27	0
			b	3.7	3.3	3.1	2.9	2.8	2.6	0.9	0.651
ANN0826-6	Large	1	a	3.8	3.6	3.5	3.5	3.3	3.2	1.6	0.761	100	93.8384	89.322	87.8864	81.7248	78.644	25.0442	0
			b	4.3	4.1	3.9	3.8	3.6	3.5	1.6	0.817
ANN0910-2	Large	1	a	5.4	4.9	4.8	4.7	4.5	4.5	2.8	0.929	100	90.5865	87.5572	85.4834	81.3359	80.3804	39.3931	0
			b	6.4	6	5.8	5.7	5.5	5.4	3.1	1.167
ANN0910-3	Large	1	a	10.5	9.1	8.9	8.7	8.6	8.4	6	2.028	100	83.7622	82.5818	80.3381	78.6845	76.4408	47.9209	0
			b	11.7	10.2	10.2	10	9.8	9.6	6.9	2.296
ANN0975-1	Large	0.904793	a	5.1	4.6	4.6	4.4	4.4	4.1	2.6	0.852	100	89.7442	87.5589	85.2049	83.0196	78.3958	41.0726	0
			b	5.5	5.1	4.9	4.9	4.7	4.6	2.8	0.924
ANN0981-1	Large	1	a	4.4	3.8	3.5	3.4	3.1	3	1.1	0.732	100	87.8686	79.8266	76.4872	68.4452	65.1058	11.5381	0
			b	3.1	2.9	2.7	2.6	2.4	2.3	0.9	0.57
ANN0981-3	Large	1	a	5	4.4	4.3	4.1	3.9	3.8	1.4	0.901	100	87.1169	82.5586	77.8933	73.228	69.7825	10.4603	0
			b	5.5	5	4.7	4.5	4.3	4.1	1.4	1.007
ANN1055-5	Small	0.451754	a	5.9	5.1	4.9	4.8	4.6	4.4	2.1	0.979	100	84.2593	79.6898	77.405	72.8355	69.5346	20.7911	0
			b	4.7	4.1	3.9	3.8	3.6	3.5	1.5	0.759
ANN1261-1	Small	0.393443	a	6.1	5.8	5.6	5.5	5.2	5.1	2.7	1.201	100	94.8583	90.7372	87.6367	82.495	79.3945	34.101	0
			b	6	5.8	5.6	5.4	5.2	5	3	1.192
ANN1261-2	Small	0.401961	a	5.3	4.6	4.4	4.3	4	3.9	1.5	0.89	100	84.1539	79.6264	75.1028	69.4416	66.0479	11.7184	0
			b	5.3	4.6	4.4	4.1	3.9	3.7	1.3	0.875
ANN1346-1	Small	0.163895	a	5.7	5.1	4.8	4.7	4.5	4.3	1.9	0.994	100	87.2503	80.8755	78.7505	74.5006	70.2507	19.252	0
ANN1346-2	Small	0.19163	a	6	5.8	5.7	5.6	5.4	5.2	3.4	1.18	100	96.9514	93.9663	91.955	87.9325	83.91	45.7599	0
			b	6.4	6.3	6.1	6	5.8	5.6	3.6	1.266
ANN1372-1	Small	0.267045	a	3.8	3.5	3.4	3.3	3.1	2.9	1.2	0.787	100	91.7429	88.4441	85.1452	78.5476	73.5893	14.2307	0
			b	3.9	3.7	3.6	3.5	3.3	3.2	1.3	0.85
ANN1372-3	Small	0.333333	a	4.5	4.3	4.1	3.9	3.7	3.6	1.3	0.872	100	94.4873	88.9746	83.462	77.9493	75.1929	11.7971	0
											Welch t-test
											p-value	NA	0.393	0.541	0.569	0.801	0.861	0.655	NA
											t	NA	-0.89	-0.634	-0.587	-0.257	-0.179	0.457	NA
											df	NA	10.19	9.84	11.06	11.91	12.44	13	NA
