## Supplementary material for "Genetic basis and dual adaptive role of floral pigmentation in sunflowers": Figure 4 - source data 3

### Sheet: RH_sm
Figure 4 - source data 3: GEA results for the HaMYB111 region.
Relative humidity, summer
Chromosome	Position	dB*
15	3229934	12.1104
15	3235444	1.84843
15	3235659	1.38271
15	3238112	5.99787
15	3319721	4.96941
15	3323841	3.08469
15	3324142	5.78089
15	3324191	2.89785
15	3333079	5.42768
15	3333081	1.26713
15	3333568	6.77657
15	3333597	11.0096
15	3333848	6.21927
15	3334012	2.48372
15	3334420	7.70502
15	3336416	4.25785
15	3384410	2.28278
15	3385499	0.205976
15	3386656	0.621996
15	3386659	0.505432
15	3390901	0.813518
15	3390929	1.0138
15	3390974	20.6642
15	3391013	0.53654
15	3391016	3.73699
15	3391156	1.34674
15	3391317	1.63754
15	3428700	2.93902
* To determine significance for GEA analyses, following Gautier, 2015, we employed Jeffreys’ rule (Jeffrey, 1966). We quantified the strength of associations between SNPs and variables as “strong” (10 dB ≤ BFis < 15 dB; highlighted in yellow), “very strong” (15 dB ≤ BFis < 20 dB; highlighted in light green) and "decisive" (BFis ≥ 20 dB; highlighted in dark green). Only SNPs with positive dB value…
Location of HaMYB111: Chr15:3313667..3319135
Location of Chr15_LUVp SNP: Chr15:3324191
Gautier, M. Genome-wide scan for adaptive divergence and association with population-specific covariates. Genetics 201, 1555-1579 (2015).
Jeffreys, H. Theory of Probability. Oxford, Clarendon Press (1961).

### Sheet: Tave_sm
Average temperature, summer
Chromosome	Position	dB
15	3229851	6.39608
15	3229934	2.76729
15	3232035	2.0741
15	3235738	11.3795
15	3238112	3.24894
15	3238115	0.961534
15	3277673	17.361
15	3277688	2.47111
15	3277828	20.7289
15	3280010	22.4813
15	3280122	21.3983
15	3280134	12.1378
15	3280163	9.61503
15	3280180	16.5602
15	3319144	2.40072
15	3319165	6.48855
15	3319167	17.2752
15	3319727	2.59372
15	3319778	6.53784
15	3323600	28.3784
15	3323835	10.4419
15	3323839	9.81464
15	3323841	1.44825
15	3323867	2.39438
15	3323868	1.79091
15	3324045	14.4049
15	3324142	24.9982
15	3324191	27.5545
15	3333568	16.0014
15	3333597	4.14102
15	3333848	37.1059
15	3334012	5.40156
15	3334089	1.22023
15	3334125	12.9922
15	3334164	9.00618
15	3334176	6.79915
15	3334221	18.7551
15	3334259	25.558
15	3356494	1.51552
15	3383395	0.990747
15	3386113	2.34935
15	3386264	3.28554
15	3386656	5.18169
15	3386659	5.3022
15	3390820	0.986067
15	3393644	1.63102
15	3393796	0.942465

### Sheet: UV_sm
UV radiation, summer
Chromosome	Position	dB
15	3240950	5.08503
15	3317788	1.79648
15	3317789	0.120083
15	3317961	5.89392
15	3318708	0.579974
15	3319721	2.63546
15	3371872	0.183537
15	3371909	3.82727
15	3375911	2.04468
15	3383572	10.6153
15	3386381	3.93701
15	3389860	2.94323
15	3389999	4.42158
15	3390820	10.3303
15	3390857	7.82278
15	3392908	0.509518
15	3399106	1.75865
15	3400621	0.855442
